# Identification and quantification of SARS-CoV-2 leader subgenomic mRNA gene junctions in nasopharyngeal samples shows phasic transcription in animal models of COVID-19 and dysregulation at later time points that can also be identified in humans

**DOI:** 10.1101/2021.03.03.433753

**Authors:** Xiaofeng Dong, Rebekah Penrice-Randal, Hannah Goldswain, Tessa Prince, Nadine Randle, Javier Salguero, Julia Tree, Ecaterina Vamos, Charlotte Nelson, James P. Stewart, ISARIC4C Investigators, COVID-19 Genomics UK (COG-UK) Consortium, Malcolm G. Semple, J. Kenneth Baillie, Peter J. M. Openshaw, Lance Turtle, David A. Matthews, Miles W. Carroll, Alistair C. Darby, Julian A. Hiscox

## Abstract

**Introduction:** SARS-CoV-2 has a complex strategy for the transcription of viral subgenomic mRNAs (sgmRNAs), which are targets for nucleic acid diagnostics. Each of these sgRNAs has a unique 5’ sequence, the leader-transcriptional regulatory sequence gene junction (leader-TRS-junction), that can be identified using sequencing.

**Results:** High resolution sequencing has been used to investigate the biology of SARS-CoV-2 and the host response in cell culture models and from clinical samples. LeTRS, a bioinformatics tool, was developed to identify leader-TRS-junctions and be used as a proxy to quantify sgmRNAs for understanding virus biology. This was tested on published datasets and clinical samples from patients and longitudinal samples from animal models with COVID-19.

**Discussion:** LeTRS identified known leader-TRS-junctions and identified novel species that were common across different species. The data indicated multi-phasic abundance of sgmRNAs in two different animal models, with spikes in sgmRNA abundance reflected in human samples, and therefore has implications for transmission models and nucleic acid-based diagnostics.
