## Supplementary Tables 1 to 6 for "Identification and quantification of SARS-CoV-2 leader subgenomic mRNA gene junctions in nasopharyngeal samples shows phasic transcription in animal models of COVID-19 and dysregulation at later time points that can also be identified in humans"

### Sheet: Table S1
subgenome	peak_leader_end	peak_TRS_start	ACGAAC	ATG_postion	20_leader_seq	TRS_seq	first_orf_aa
S	65	21552	yes	21563	ATCTCTTGTAGATCTGTTCT	CTAAACGAACA	MFVFLVLLPLVSSQCVNLTTRTQLPPAYTNSFTRGVYYPDKVFRSSVLHSTQDLFLPFFSNVTWFHAIHVSGTNGTKRFDNPVLPFNDGVYFASTEKSNIIRGWIFGTTLDSKTQSLLIVNNATNVVIKVCEFQFCNDPFLGVYYHKNNKSWMESEFRVYSSANNCTFEYVSQPFLMDLEGKQGNFKNLREFVFKNIDGYFKIYSKHTPINLVRDLPQGFSALEPLVDLPIGINITRFQTLLALHRSYLTPGDSSSGWTAGAAAYYVGYLQPRTFLLKYNENGTITDAVDCALDPLSETKCTLKSFTVEKGIYQTSNFRVQPTESIVRFPNITNLCPFGEVFNATRFASVYAWNRKRISNCVADYSVLYNSASFSTFKCYGVSPTKLNDLCFTNVYADS…
ORF3a	69	25385	yes	25393	CTTGTAGATCTGTTCTCTAA	ACGAACTT	MDLFMRIFTIGTVTLKQGEIKDATPSDFVRATATIPIQASLPFGWLIVGVALLAVFQSASKIITLKKRWQLALSKGVHFVCNLLLLFVTVYSHLLLVAAGLEAPFLYLYALVYFLQSINFVRIIMRLWLCWKCRSKNPLLYDANYFLCWHTNCYDYCIPYNSVTSSIVITSGDGTTSPISEHDYQIGGYTEKWESGVKDCVVLHSYFTSDYYQLYSTQLSTDTGVEHVTFFIYNKIVDEPEEHVQIHTIDGSSGVVNPVMEPIYDEPTTTTSVPL*
E	69	26237	yes	26245	CTTGTAGATCTGTTCTCTAA	ACGAACTT	MYSFVSEETGTLIVNSVLLFLAFVVFLLVTLAILTALRLCAYCCNIVNVSLVKPSFYVYSRVKNLNSSRVPDLLV*
M	65	26469	yes	26523	ATCTCTTGTAGATCTGTTCT	CTAAACGAACTAAATATTATATTAGTTTTTCTGTTTGGAACTTTAATTTTAGCC	MADSNGTITVEELKKLLEQWNLVIGFLFLTWICLLQFAYANRNRFLYIIKLIFLWLLWPVTLACFVLAAVYRINWITGGIAIAMACLVGLMWLSYFIASFRLFARTRSMWSFNPETNILLNVPLHGTILTRPLLESELVIGAVILRGHLRIAGHHLGRCDIKDLPKEITVATSRTLSYYKLGASQRVAGDSGFAAYSRYRIGNYKLNTDHSSSSDNIALLVQ*
ORF6	69	27041	yes	27202	CTTGTAGATCTGTTCTCTAA	ACGAACGCTTTCTTATTACAAATTGGGAGCTTCGCAGCGTGTAGCAGGTGACTCAGGTTTTGCTGCATACAGTCGCTACAGGATTGGCAACTATAAATTAAACACAGACCATTCCAGTAGCAGTGACAATATTGCTTTGCTTGTACAGTAAGTGACAACAG	MFHLVDFQVTIAEILLIIMRTFKVSIWNLDYIINLIIKNLSKSLTENKYSQLDEEQPMEID*
ORF7a	69	27388	yes	27394	CTTGTAGATCTGTTCTCTAA	ACGAAC	MKIILFLALITLATCELYHYQECVRGTTVLLKEPCSSGTYEGNSPFHPLADNKFALTCFSTQFAFACPDGVKHVYQLRARSVSPKLFIRQEEVQELYSPIFLIVAAIVFITLCFTLKRKTE*
ORF7b	69	27755	no	27756	CTTGTAGATCTGTTCTCTAA	A	MIELSLIDFYLCFLAFLLFLVLIMLIIFWFSLELQDHNETCHA*
ORF8	65	27884	yes	27894	ATCTCTTGTAGATCTGTTCT	CTAAACGAAC	MKFLVFLGIITTVAAFHQECSLQSCTQHQPYVVDDPCPIHFYSKWYIRVGARKSAPLIELCVDEAGSKSPIQYIDIGNYTVSCLPFTINCQEPKLGSLVVRCSFYEDFLEYHDVRVVLDFI*
N	65	28256	yes	28274	ATCTCTTGTAGATCTGTTCT	CTAAACGAACAAACTAAA	MSDNGPQNQRNAPRITFGGPSDSTGSNQNGERSGARSKQRRPQGLPNNTASWFTALTQHGKEDLKFPRGQGVPINTNSSPDDQIGYYRRATRRIRGGDGKMKDLSPRWYFYYLGTGPEAGLPYGANKDGIIWVATEGALNTPKDHIGTRNPANNAAIVLQLPQGTTLPKGFYAEGSRGGSQASSRSSSRSRNSSRNSTPGSSRGTSPARMAGNGGDAALALLLLDRLNQLESKMSGKGQQQQGQTVTKKSAAEASKKPRQKRTATKAYNVTQAFGRRGPEQTQGNFGDQELIRQGTDYKHWPQIAQFAPSASAFFGMSRIGMEVTPSGTWLTYTGAIKLDDKDPNFKDQVILLNKHIDAYKTFPPTEPKKDKKKKADETQALPQRQKKQQTVTLLPAAD…

### Sheet: Table S2
subgenome	peak_leader_end	peak_TRS_start	ACGAAC	ATG_postion	known_ATG	20_leader_seq	TRS_seq	first_orf_aa
1	74	21055	no	21071	-	AGATCTGTTCTCTAAACGAA	GACCCTAAGACTAAAA	MLQKKMTLKRVFSLTFVGLYNKS*
2	52	28249	yes	28274	N	CAACCAACTTTCGATCTCTT	ATTTCATCTAAACGAACAAACTAAA	MSDNGPQNQRNAPRITFGGPSDSTGSNQNGERSGARSKQRRPQGLPNNTASWFTALTQHGKEDLKFPRGQGVPINTNSSPDDQIGYYRRATRRIRGGDGKMKDLSPRWYFYYLGTGPEAGLPYGANKDGIIWVATEGALNTPKDHIGTRNPANNAAIVLQLPQGTTLPKGFYAEGSRGGSQASSRSSSRSRNSSRNSTPGSSRGTSPARMAGNGGDAALALLLLDRLNQLESKMSGKGQQQQGQTVTKKSAAEASKKPRQKRTATKAYNVTQAFGRRGPEQTQGNFGDQELIRQGTDYKHWPQIAQFAPSASAFFGMSRIGMEVTPSGTWLTYTGAIKLDDKDPNFKDQVILLNKHIDAYKTFPPTEPKKDKKKKADETQALPQRQKKQQTVTLLPAAD…

### Sheet: Table S3
subgenome	peak_leader_end	peak_TRS_start	ACGAAC	ATG_postion	20_leader_seq	TRS_seq	first_orf_aa
S	65	21552	yes	21563	ATCTCTTGTAGATCTGTTCT	CTAAACGAACA	MFVFLVLLPLVSSQCVNLTTRTQLPPAYTNSFTRGVYYPDKVFRSSVLHSTQDLFLPFFSNVTWFHAIHVSGTNGTKRFDNPVLPFNDGVYFASTEKSNIIRGWIFGTTLDSKTQSLLIVNNATNVVIKVCEFQFCNDPFLGVYYHKNNKSWMESEFRVYSSANNCTFEYVSQPFLMDLEGKQGNFKNLREFVFKNIDGYFKIYSKHTPINLVRDLPQGFSALEPLVDLPIGINITRFQTLLALHRSYLTPGDSSSGWTAGAAAYYVGYLQPRTFLLKYNENGTITDAVDCALDPLSETKCTLKSFTVEKGIYQTSNFRVQPTESIVRFPNITNLCPFGEVFNATRFASVYAWNRKRISNCVADYSVLYNSASFSTFKCYGVSPTKLNDLCFTNVYADS…
ORF3a	69	25385	yes	25393	CTTGTAGATCTGTTCTCTAA	ACGAACTT	MDLFMRIFTIGTVTLKQGEIKDATPSDFVRATATIPIQASLPFGWLIVGVALLAVFQSASKIITLKKRWQLALSKGVHFVCNLLLLFVTVYSHLLLVAAGLEAPFLYLYALVYFLQSINFVRIIMRLWLCWKCRSKNPLLYDANYFLCWHTNCYDYCIPYNSVTSSIVITSGDGTTSPISEHDYQIGGYTEKWESGVKDCVVLHSYFTSDYYQLYSTQLSTDTGVEHVTFFIYNKIVDEPEEHVQIHTIDGSSGVVNPVMEPIYDEPTTTTSVPL*
E	69	26237	yes	26245	CTTGTAGATCTGTTCTCTAA	ACGAACTT	MYSFVSEETGTLIVNSVLLFLAFVVFLLVTLAILTALRLCAYCCNIVNVSLVKPSFYVYSRVKNLNSSRVPDLLV*
M	65	26469	yes	26523	ATCTCTTGTAGATCTGTTCT	CTAAACGAACTAAATATTATATTAGTTTTTCTGTTTGGAACTTTAATTTTAGCC	MADSNGTITVEELKKLLEQWNLVIGFLFLTWICLLQFAYANRNRFLYIIKLIFLWLLWPVTLACFVLAAVYRINWITGGIAIAMACLVGLMWLSYFIASFRLFARTRSMWSFNPETNILLNVPLHGTILTRPLLESELVIGAVILRGHLRIAGHHLGRCDIKDLPKEITVATSRTLSYYKLGASQRVAGDSGFAAYSRYRIGNYKLNTDHSSSSDNIALLVQ*
ORF6	69	27041	yes	27202	CTTGTAGATCTGTTCTCTAA	ACGAACGCTTTCTTATTACAAATTGGGAGCTTCGCAGCGTGTAGCAGGTGACTCAGGTTTTGCTGCATACAGTCGCTACAGGATTGGCAACTATAAATTAAACACAGACCATTCCAGTAGCAGTGACAATATTGCTTTGCTTGTACAGTAAGTGACAACAG	MFHLVDFQVTIAEILLIIMRTFKVSIWNLDYIINLIIKNLSKSLTENKYSQLDEEQPMEID*
ORF7a	69	27388	yes	27394	CTTGTAGATCTGTTCTCTAA	ACGAAC	MKIILFLALITLATCELYHYQECVRGTTVLLKEPCSSGTYEGNSPFHPLADNKFALTCFSTQFAFACPDGVKHVYQLRARSVSPKLFIRQEEVQELYSPIFLIVAAIVFITLCFTLKRKTE*
ORF7b	69	27755	no	27756	CTTGTAGATCTGTTCTCTAA	A	MIELSLIDFYLCFLAFLLFLVLIMLIIFWFSLELQDHNETCHA*
ORF8	65	27884	yes	27894	ATCTCTTGTAGATCTGTTCT	CTAAACGAAC	MKFLVFLGIITTVAAFHQECSLQSCTQHQPYVVDDPCPIHFYSKWYIRVGARKSAPLIELCVDEAGSKSPIQYIDIGNYTVSCLPFTINCQEPKLGSLVVRCSFYEDFLEYHDVRVVLDFI*
N	65	28256	yes	28274	ATCTCTTGTAGATCTGTTCT	CTAAACGAACAAACTAAA	MSDNGPQNQRNAPRITFGGPSDSTGSNQNGERSGARSKQRRPQGLPNNTASWFTALTQHGKEDLKFPRGQGVPINTNSSPDDQIGYYRRATRRIRGGDGKMKDLSPRWYFYYLGTGPEAGLPYGANKDGIIWVATEGALNTPKDHIGTRNPANNAAIVLQLPQGTTLPKGFYAEGSRGGSQASSRSSSRSRNSSRNSTPGSSRGTSPARMAGNGGDAALALLLLDRLNQLESKMSGKGQQQQGQTVTKKSAAEASKKPRQKRTATKAYNVTQAFGRRGPEQTQGNFGDQELIRQGTDYKHWPQIAQFAPSASAFFGMSRIGMEVTPSGTWLTYTGAIKLDDKDPNFKDQVILLNKHIDAYKTFPPTEPKKDKKKKADETQALPQRQKKQQTVTLLPAAD…

### Sheet: Table S4
subgenome	peak_leader_end	peak_TRS_start	ACGAAC	ATG_postion	known_ATG	20_leader_seq	TRS_seq	first_orf_aa
1	52	26469	yes	26523	M	CAACCAACTTTCGATCTCTT	CTAAACGAACTAAATATTATATTAGTTTTTCTGTTTGGAACTTTAATTTTAGCC	MADSNGTITVEELKKLLEQWNLVIGFLFLTWICLLQFAYANRNRFLYIIKLIFLWLLWPVTLACFVLAAVYRINWITGGIAIAMACLVGLMWLSYFIASFRLFARTRSMWSFNPETNILLNVPLHGTILTRPLLESELVIGAVILRGHLRIAGHHLGRCDIKDLPKEITVATSRTLSYYKLGASQRVAGDSGFAAYSRYRIGNYKLNTDHSSSSDNIALLVQ*
2	52	28249	yes	28274	N	CAACCAACTTTCGATCTCTT	ATTTCATCTAAACGAACAAACTAAA	MSDNGPQNQRNAPRITFGGPSDSTGSNQNGERSGARSKQRRPQGLPNNTASWFTALTQHGKEDLKFPRGQGVPINTNSSPDDQIGYYRRATRRIRGGDGKMKDLSPRWYFYYLGTGPEAGLPYGANKDGIIWVATEGALNTPKDHIGTRNPANNAAIVLQLPQGTTLPKGFYAEGSRGGSQASSRSSSRSRNSSRNSTPGSSRGTSPARMAGNGGDAALALLLLDRLNQLESKMSGKGQQQQGQTVTKKSAAEASKKPRQKRTATKAYNVTQAFGRRGPEQTQGNFGDQELIRQGTDYKHWPQIAQFAPSASAFFGMSRIGMEVTPSGTWLTYTGAIKLDDKDPNFKDQVILLNKHIDAYKTFPPTEPKKDKKKKADETQALPQRQKKQQTVTLLPAAD…
3	52	28256	yes	28274	N	CAACCAACTTTCGATCTCTT	CTAAACGAACAAACTAAA	MSDNGPQNQRNAPRITFGGPSDSTGSNQNGERSGARSKQRRPQGLPNNTASWFTALTQHGKEDLKFPRGQGVPINTNSSPDDQIGYYRRATRRIRGGDGKMKDLSPRWYFYYLGTGPEAGLPYGANKDGIIWVATEGALNTPKDHIGTRNPANNAAIVLQLPQGTTLPKGFYAEGSRGGSQASSRSSSRSRNSSRNSTPGSSRGTSPARMAGNGGDAALALLLLDRLNQLESKMSGKGQQQQGQTVTKKSAAEASKKPRQKRTATKAYNVTQAFGRRGPEQTQGNFGDQELIRQGTDYKHWPQIAQFAPSASAFFGMSRIGMEVTPSGTWLTYTGAIKLDDKDPNFKDQVILLNKHIDAYKTFPPTEPKKDKKKKADETQALPQRQKKQQTVTLLPAAD…
4	60	21045	no	21049	-	TTTCGATCTCTTGTAGATCT	TGAT	MYDPKTKNVTKENDSKEGFFTYICGFIQQKLALGGSVAIKITEHSWNADLYKLMGHFAWWTAFVTNVNASSSEAFLIGCNYLGKPREQIDGYVMHANYIFWRNTNPIQLSSYSLFDMSKFPLKLRGTAVMSLKEGQINDMILSLLSKGRLIIRENNRVVISSDVLVNN*
5	65	22273	no	22359	-	ATCTCTTGTAGATCTGTTCT	GTTTCAAACTTTACTTGCTTTACATAGAAGTTATTTGACTCCTGGTGATTCTTCTTCAGGTTGGACAGCTGGTGCTGCAGCTTATT	MWVIFNLGLFY*
6	65	22488	no	22614	-	ATCTCTTGTAGATCTGTTCT	AAAAAGGAATCTATCAAACTTCTAACTTTAGAGTCCAACCAACAGAATCTATTGTTAGATTTCCTAATATTACAAACTTGTGCCCTTTTGGTGAAGTTTTTAACGCCACCAGATTTGCATCTGTTT	MLGTGRESATVLLIILSYIIPHHFPLLSVMECLLLN*
7	65	24777	no	24810	-	ATCTCTTGTAGATCTGTTCT	AAAAGAACTTCACAACTGCTCCTGCCATTTGTC	MMEKHTFLVKVSLFQMAHTGL*
8	65	27479	no	27756	ORF7b	ATCTCTTGTAGATCTGTTCT	TACTTTTAAAAGAACCTTGCTCTTCTGGAACATACGAGGGCAATTCACCATTTCATCCTCTAGCTGATAACAAATTTGCACTGACTTGCTTTAGCACTCAATTTGCTTTTGCTTGTCCTGACGGCGTAAAACACGTCTATCAGTTACGTGCCAGATCAGTTTCACCTAAACTGTTCATCAGACAAGAGGAAGTTCAAGAACTTTACTCTCCAATTTTTCTTATTGTTGCGGCAATAGTGTTTATAACACTTTGCTTCACACTCAAAAGAAAGACAGA	MIELSLIDFYLCFLAFLLFLVLIMLIIFWFSLELQDHNETCHA*
9	69	21053	no	21071	-	CTTGTAGATCTGTTCTCTAA	ACGACCCTAAGACTAAAA	MLQKKMTLKRVFSLTFVGLYNKS*
10	69	26292	yes	26523	M	CTTGTAGATCTGTTCTCTAA	CGTACTTCTTTTTCTTGCTTTCGTGGTATTCTTGCTAGTTACACTAGCCATCCTTACTGCGCTTCGATTGTGTGCGTACTGCTGCAATATTGTTAACGTGAGTCTTGTAAAACCTTCTTTTTACGTTTACTCTCGTGTTAAAAATCTGAATTCTTCTAGAGTTCCTGATCTTCTGGTCTAAACGAACTAAATATTATATTAGTTTTTCTGTTTGGAACTTTAATTTTAGCC	MADSNGTITVEELKKLLEQWNLVIGFLFLTWICLLQFAYANRNRFLYIIKLIFLWLLWPVTLACFVLAAVYRINWITGGIAIAMACLVGLMWLSYFIASFRLFARTRSMWSFNPETNILLNVPLHGTILTRPLLESELVIGAVILRGHLRIAGHHLGRCDIKDLPKEITVATSRTLSYYKLGASQRVAGDSGFAAYSRYRIGNYKLNTDHSSSSDNIALLVQ*
11	69	28284	no	28284	-	CTTGTAGATCTGTTCTCTAA	-	MDPKISEMHPALRLVDPQIQLAVTRMENAVGRDQNNVGPKVYPIILRLGSPLSLNMARKTLNSLEDKAFQLTPIAVQMTKLATTEELPDEFVVVTVK*
12	69	29112	no	29222	-	CTTGTAGATCTGTTCTCTAA	AACAAACCCAAGGAAATTTTGGGGACCAGGAACTAATCAGACAAGGAACTGATTACAAACATTGGCCGCAAATTGCACAATTTGCCCCCAGCGCTTCAGCGTTCTTCGGA	MSRIGMEVTPSGTWLTYTGAIKLDDKDPNFKDQVILLNKHIDAYKTFPPTEPKKDKKKKADETQALPQRQKKQQTVTLLPAADLDDFSKQLQQSMSSADSTQA*
13	69	29152	no	29222	-	CTTGTAGATCTGTTCTCTAA	ACAAGGAACTGATTACAAACATTGGCCGCAAATTGCACAATTTGCCCCCAGCGCTTCAGCGTTCTTCGGA	MSRIGMEVTPSGTWLTYTGAIKLDDKDPNFKDQVILLNKHIDAYKTFPPTEPKKDKKKKADETQALPQRQKKQQTVTLLPAADLDDFSKQLQQSMSSADSTQA*

### Sheet: Table S5
subgenome	peak_leader_end	peak_TRS_start	ACGAAC	ATG_postion	20_leader_seq	TRS_seq	first_orf_aa
S	65	21552	yes	21563	ATCTCTTGTAGATCTGTTCT	CTAAACGAACA	MFVFLVLLPLVSSQCVNLTTRTQLPPAYTNSFTRGVYYPDKVFRSSVLHSTQDLFLPFFSNVTWFHAIHVSGTNGTKRFDNPVLPFNDGVYFASTEKSNIIRGWIFGTTLDSKTQSLLIVNNATNVVIKVCEFQFCNDPFLGVYYHKNNKSWMESEFRVYSSANNCTFEYVSQPFLMDLEGKQGNFKNLREFVFKNIDGYFKIYSKHTPINLVRDLPQGFSALEPLVDLPIGINITRFQTLLALHRSYLTPGDSSSGWTAGAAAYYVGYLQPRTFLLKYNENGTITDAVDCALDPLSETKCTLKSFTVEKGIYQTSNFRVQPTESIVRFPNITNLCPFGEVFNATRFASVYAWNRKRISNCVADYSVLYNSASFSTFKCYGVSPTKLNDLCFTNVYADS…
ORF3a	69	25385	yes	25393	CTTGTAGATCTGTTCTCTAA	ACGAACTT	MDLFMRIFTIGTVTLKQGEIKDATPSDFVRATATIPIQASLPFGWLIVGVALLAVFQSASKIITLKKRWQLALSKGVHFVCNLLLLFVTVYSHLLLVAAGLEAPFLYLYALVYFLQSINFVRIIMRLWLCWKCRSKNPLLYDANYFLCWHTNCYDYCIPYNSVTSSIVITSGDGTTSPISEHDYQIGGYTEKWESGVKDCVVLHSYFTSDYYQLYSTQLSTDTGVEHVTFFIYNKIVDEPEEHVQIHTIDGSSGVVNPVMEPIYDEPTTTTSVPL*
E	69	26237	yes	26245	CTTGTAGATCTGTTCTCTAA	ACGAACTT	MYSFVSEETGTLIVNSVLLFLAFVVFLLVTLAILTALRLCAYCCNIVNVSLVKPSFYVYSRVKNLNSSRVPDLLV*
M	64	26468	yes	26523	GATCTCTTGTAGATCTGTTC	TCTAAACGAACTAAATATTATATTAGTTTTTCTGTTTGGAACTTTAATTTTAGCC	MADSNGTITVEELKKLLEQWNLVIGFLFLTWICLLQFAYANRNRFLYIIKLIFLWLLWPVTLACFVLAAVYRINWITGGIAIAMACLVGLMWLSYFIASFRLFARTRSMWSFNPETNILLNVPLHGTILTRPLLESELVIGAVILRGHLRIAGHHLGRCDIKDLPKEITVATSRTLSYYKLGASQRVAGDSGFAAYSRYRIGNYKLNTDHSSSSDNIALLVQ*
ORF6	69	27041	yes	27202	CTTGTAGATCTGTTCTCTAA	ACGAACGCTTTCTTATTACAAATTGGGAGCTTCGCAGCGTGTAGCAGGTGACTCAGGTTTTGCTGCATACAGTCGCTACAGGATTGGCAACTATAAATTAAACACAGACCATTCCAGTAGCAGTGACAATATTGCTTTGCTTGTACAGTAAGTGACAACAG	MFHLVDFQVTIAEILLIIMRTFKVSIWNLDYIINLIIKNLSKSLTENKYSQLDEEQPMEID*
ORF7a	69	27388	yes	27394	CTTGTAGATCTGTTCTCTAA	ACGAAC	MKIILFLALITLATCELYHYQECVRGTTVLLKEPCSSGTYEGNSPFHPLADNKFALTCFSTQFAFACPDGVKHVYQLRARSVSPKLFIRQEEVQELYSPIFLIVAAIVFITLCFTLKRKTE*
ORF7b	69	27674	no	27756	CTTGTAGATCTGTTCTCTAA	AAGAACTTTACTCTCCAATTTTTCTTATTGTTGCGGCAATAGTGTTTATAACACTTTGCTTCACACTCAAAAGAAAGACAGA	MIELSLIDFYLCFLAFLLFLVLIMLIIFWFSLELQDHNETCHA*
ORF8	65	27884	yes	27894	ATCTCTTGTAGATCTGTTCT	CTAAACGAAC	MKFLVFLGIITTVAAFHQECSLQSCTQHQPYVVDDPCPIHFYSKWYIRVGARKSAPLIELCVDEAGSKSPIQYIDIGNYTVSCLPFTINCQEPKLGSLVVRCSFYEDFLEYHDVRVVLDFI*
N	64	28255	yes	28274	GATCTCTTGTAGATCTGTTC	TCTAAACGAACAAACTAAA	MSDNGPQNQRNAPRITFGGPSDSTGSNQNGERSGARSKQRRPQGLPNNTASWFTALTQHGKEDLKFPRGQGVPINTNSSPDDQIGYYRRATRRIRGGDGKMKDLSPRWYFYYLGTGPEAGLPYGANKDGIIWVATEGALNTPKDHIGTRNPANNAAIVLQLPQGTTLPKGFYAEGSRGGSQASSRSSSRSRNSSRNSTPGSSRGTSPARMAGNGGDAALALLLLDRLNQLESKMSGKGQQQQGQTVTKKSAAEASKKPRQKRTATKAYNVTQAFGRRGPEQTQGNFGDQELIRQGTDYKHWPQIAQFAPSASAFFGMSRIGMEVTPSGTWLTYTGAIKLDDKDPNFKDQVILLNKHIDAYKTFPPTEPKKDKKKKADETQALPQRQKKQQTVTLLPAAD…

### Sheet: Table S6
subgenome	peak_leader_end	peak_TRS_start	ACGAAC	ATG_postion	known_ATG	20_leader_seq	TRS_seq	first_orf_aa
1	67	25800	no	25814	-	CTCTTGTAGATCTGTTCTCT	AAACCCATTACTTT	MMPTIFFAGILIVTTIVYLTIV*
2	68	2689	no	2745	-	TCTTGTAGATCTGTTCTCTA	AACAAACAATACCTTCACACTCAAAGGCGGTGCACCAACAAAGGTTACTTTTGGTG	MTL*
3	68	4580	no	4590	-	TCTTGTAGATCTGTTCTCTA	AACGATCTAA	MKLLLQCHLAM*
4	68	5789	no	5859	-	TCTTGTAGATCTGTTCTCTA	AAAGAAACTTTGTATTGCATAGACGGTGCTTTACTTACAAAGTCCTCAGAATACAAAGGTCCTATTACGG	MFSTKKTVTQQP*
5	68	15777	no	15812	-	TCTTGTAGATCTGTTCTCTA	AAAGAACTTTAAGTCAGTTCTTTATTATCAAAACA	MFLCLKQNVGLRLTLLKDLMNFALNIQC*
6	68	18051	no	18153	-	TCTTGTAGATCTGTTCTCTA	AACAGGACTCTTTAAAGATTGTAGTAAGGTAATCACTGGGTTACATCCTACACAGGCACCTACACACCTCAGTGTTGACACTAAATTCAAAACTGAAGGTTT	MC*
7	48	26443	yes	26523	M	AAACCAACCAACTTTCGATC	TCTTCTAGAGTTCCTGATCTTCTGGTCTAAACGAACTAAATATTATATTAGTTTTTCTGTTTGGAACTTTAATTTTAGCC	MADSNGTITVEELKKLLEQWNLVIGFLFLTWICLLQFAYANRNRFLYIIKLIFLWLLWPVTLACFVLAAVYRINWITGGIAIAMACLVGLMWLSYFIASFRLFARTRSMWSFNPETNILLNVPLHGTILTRPLLESELVIGAVILRGHLRIAGHHLGRCDIKDLPKEITVATSRTLSYYKLGASQRVAGDSGFAAYSRYRIGNYKLNTDHSSSSDNIALLVQ*
8	68	21926	no	21936	-	TCTTGTAGATCTGTTCTCTA	AACGCTACTA	MLLLKSVNFNFVMIHFWVFITTKTTKVGWKVSSEFILVRIIALLNMSLSLFLWTLKENRVISKILGNLCLRILMVILKYILSTRLLI*
9	68	23020	no	23046	-	TCTTGTAGATCTGTTCTCTA	TAATTGTTACTTTCCTTTACAATCAT	MVSNPLMVLVTNHTE*
10	68	23365	no	23403	-	TCTTGTAGATCTGTTCTCTA	AACAAATACTTCTAACCAGGTTGCTGTTCTTTATCAGG	MLTAQKSLLLFMQINLLLLGVFILQVLMFFKHVQAV*
11	48	28184	no	28207	-	AAACCAACCAACTTTCGATC	TCTTGTAGTGCGTTGTTCGTTCT	MKTF*
12	68	26290	yes	26523	M	TCTTGTAGATCTGTTCTCTA	AGCGTACTTCTTTTTCTTGCTTTCGTGGTATTCTTGCTAGTTACACTAGCCATCCTTACTGCGCTTCGATTGTGTGCGTACTGCTGCAATATTGTTAACGTGAGTCTTGTAAAACCTTCTTTTTACGTTTACTCTCGTGTTAAAAATCTGAATTCTTCTAGAGTTCCTGATCTTCTGGTCTAAACGAACTAAATATTATATTAGTTTTTCTGTTTGGAACTTTAATTTTAGCC	MADSNGTITVEELKKLLEQWNLVIGFLFLTWICLLQFAYANRNRFLYIIKLIFLWLLWPVTLACFVLAAVYRINWITGGIAIAMACLVGLMWLSYFIASFRLFARTRSMWSFNPETNILLNVPLHGTILTRPLLESELVIGAVILRGHLRIAGHHLGRCDIKDLPKEITVATSRTLSYYKLGASQRVAGDSGFAAYSRYRIGNYKLNTDHSSSSDNIALLVQ*
13	69	3816	no	3842	-	CTTGTAGATCTGTTCTCTAA	ACAAACTTGTTTCAAGCTTTTTGGAA	MKSEKQVEQKIAEIPKEEVKPFITESKPSVEQRKQDDKKIKACVEEVTTTLEETKFLTENLLLYIDINGNLHPDSATLVSDIDITFLKKDAPYIVGDVVQEGVLTAVVIPTKKAGGTTEMLAKALRKVPTDNYITTYPGQGLNGYTVEEAKTVLKKCKSAFYILPSIISNEKQEILGTVSWNLREMLAHAEETRKLMPVCVETKAIVSTIQRKYKGIKIQEGVVDYGARFYFYTSKTTVASLINTLNDLNETLVTMPLGYVTHGLNLEEAARYMRSLKVPATVSVSSPDAVTAYNGYLTSSSKTPEEHFIETISLAGSYKDWSYSGQSTQLGIEFLKRGDKSVYYTSNPTTFHLDGEVITFDNLKTLLSLREVRTIKVFTTVDNINLHTQVVDMSMTYG…
14	69	9713	no	9768	-	CTTGTAGATCTGTTCTCTAA	ACAAAGCATTTCTATTGGTTCTTTAGTAATTACCTAAAGAGACGTGTAGTCTTTA	MVFPLVLLKKLRCAPFC*
15	69	10640	no	10662	-	CTTGTAGATCTGTTCTCTAA	ACGGACACAACTATTACAGTTA	MF*
16	69	13619	no	13625	-	CTTGTAGATCTGTTCTCTAA	ACGAAG	MTI*
17	69	18554	no	18594	-	CTTGTAGATCTGTTCTCTAA	ACACACTTAAAAATCTCTCTGACAGAGTCGTATTTGTCTT	MGTWL*
18	49	28266	no	28274	N	AACCAACCAACTTTCGATCT	AAACTAAA	MSDNGPQNQRNAPRITFGGPSDSTGSNQNGERSGARSKQRRPQGLPNNTASWFTALTQHGKEDLKFPRGQGVPINTNSSPDDQIGYYRRATRRIRGGDGKMKDLSPRWYFYYLGTGPEAGLPYGANKDGIIWVATEGALNTPKDHIGTRNPANNAAIVLQLPQGTTLPKGFYAEGSRGGSQASSRSSSRSRNSSRNSTPGSSRGTSPARMAGNGGDAALALLLLDRLNQLESKMSGKGQQQQGQTVTKKSAAEASKKPRQKRTATKAYNVTQAFGRRGPEQTQGNFGDQELIRQGTDYKHWPQIAQFAPSASAFFGMSRIGMEVTPSGTWLTYTGAIKLDDKDPNFKDQVILLNKHIDAYKTFPPTEPKKDKKKKADETQALPQRQKKQQTVTLLPAAD…
19	69	22559	no	22614	-	CTTGTAGATCTGTTCTCTAA	ACAAACTTGTGCCCTTTTGGTGAAGTTTTTAACGCCACCAGATTTGCATCTGTTT	MLGTGRESATVLLIILSYIIPHHFPLLSVMECLLLN*
20	69	25164	no	25179	-	CTTGTAGATCTGTTCTCTAA	AAGAACTTGGAAAGT	MSSI*
21	70	2794	no	2802	-	TTGTAGATCTGTTCTCTAAA	TGAACTTG	MKGLIKYLMRSALPIQLNSVQK*
22	70	11779	no	11849	-	TTGTAGATCTGTTCTCTAAA	CAAACTCAACATTAAATTGTTGGGTGTTGGTGGCAAACCTTGTATCAAAGTAGCCACTGTACAGTCTAAA	MSDVKCTSVVLLSVLQQLRVESSSKLWAQCVQLHNDILLAKDTTEAFEKMVSLLSVLLSMQGAVDINKLCEEMLDNRATLQAIASEFSSLPSYAAFATAQEAYEQAVANGDSEVVLKKLKKSLNVAKSEFDRDAAMQRKLEKMADQAMTQMYKQARSEDKRAKVTSAMQTMLFTMLRKLDNDALNNIINNARDGCVPLNIIPLTTAAKLMVVIPDYNTYKNTCDGTTFTYASALWEIQQVVDADSKIVQLSEISMDNSPNLAWPLIVTALRANSAVKLQNNELSPVALRQMSCAAGTTQTACTDDNALAYYNTTKGGRFVLALLSDLQDLKWARFPKSDGTGTIYTELEPPCRFVTDTPKGPKVKYLYFIKGLNNLNRGMVLGSLAATVRLQAGNATEV…
23	70	22231	no	22359	-	TTGTAGATCTGTTCTCTAAA	AGAACCATTGGTAGATTTGCCAATAGGTATTAACATCACTAGGTTTCAAACTTTACTTGCTTTACATAGAAGTTATTTGACTCCTGGTGATTCTTCTTCAGGTTGGACAGCTGGTGCTGCAGCTTATT	MWVIFNLGLFY*
24	70	22277	no	22359	-	TTGTAGATCTGTTCTCTAAA	CAAACTTTACTTGCTTTACATAGAAGTTATTTGACTCCTGGTGATTCTTCTTCAGGTTGGACAGCTGGTGCTGCAGCTTATT	MWVIFNLGLFY*
25	70	22502	no	22614	-	TTGTAGATCTGTTCTCTAAA	CAAACTTCTAACTTTAGAGTCCAACCAACAGAATCTATTGTTAGATTTCCTAATATTACAAACTTGTGCCCTTTTGGTGAAGTTTTTAACGCCACCAGATTTGCATCTGTTT	MLGTGRESATVLLIILSYIIPHHFPLLSVMECLLLN*
26	70	22945	no	23004	-	TTGTAGATCTGTTCTCTAAA	CAAACCTTTTGAGAGAGATATTTCAACTGAAATCTATCAGGCCGGTAGCACACCTTGTA	MVLKVLIVTFLYNHMVSNPLMVLVTNHTE*
27	70	27761	no	27825	-	TTGTAGATCTGTTCTCTAAA	TGAACTTTCATTAATTGACTTCTATTTGTGCTTTTTAGCCTTTCTGCTATTCCTTGTTTTAATT	MLIIFWFSLELQDHNETCHA*
28	71	4592	no	4607	-	TGTAGATCTGTTCTCTAAAC	GAAACTCTTGTTACA	MPLGYVTHGLNLEEAARYMRSLKVPATVSVSSPDAVTAYNGYLTSSSKTPEEHFIETISLAGSYKDWSYSGQSTQLGIEFLKRGDKSVYYTSNPTTFHLDGEVITFDNLKTLLSLREVRTIKVFTTVDNINLHTQVVDMSMTYGQQFGPTYLDGADVTKIKPHNSHEGKTFYVLPNDDTLRVEAFEYYHTTDPSFLGRYMSALNHTKKWKYPQVNGLTSIKWADNNCYLATALLTLQQIELKFNPPALQDAYYRARAGEAANFCALILAYCNKTVGELGDVRETMSYLFQHANLDSCKRVLNVVCKTCGQQQTTLKGVEAVMYMGTLSYEQFKKGVQIPCTCGKQATKYLVQQESPFVMMSAPPAQYELKHGTFTCASEYTGNYQCGHYKHITSKETLY…
29	71	5594	no	5681	-	TGTAGATCTGTTCTCTAAAC	GAACAATTTAAGAAAGGTGTTCAGATACCTTGTACGTGTGGTAAACAAGCTACAAAATATCTAGTACAACAGGAGTCACCTTTTGTT	MMSAPPAQYELKHGTFTCASEYTGNYQCGHYKHITSKETLYCIDGALLTKSSEYKGPITDVFYKENSYTTTIKPVTYKLDGVVCTEIDPKLDNYYKKDNSYFTEQPIDLVPNQPYPNASFDNFKFVCDNIKFADDLNQLTGYKKPASRELKVTFFPDLNGDVVAIDYKHYTPSFKKGAKLLHKPIVWHVNNATNKATYKPNTWCIRCLWSTKPVETSNSFDVLKSEDAQGMDNLACEDLKPVSEEVVENPTIQKDVLECNVKTTEVVGDIILKPANNSLKITEEVGHTDLMAAYVDNSSLTIKKPNELSRVLGLKTLATHGLAAVNSVPWDTIANYAKPFLNKVVSTTTNIVTRCLNRVCTNYMPYFFTLLLQLCTFTRSTNSRIKASMPTTIAKNTVK…
30	71	5708	no	5718	-	TGTAGATCTGTTCTCTAAAC	GAACTTAAGC	MVHLLVLVSTLVITSVVTINI*
31	71	18943	no	18956	-	TGTAGATCTGTTCTCTAAAC	GAACTGAAGATTA	MRLVERFNTWLLKLHY*
32	71	22727	no	22743	-	TGTAGATCTGTTCTCTAAAC	GATCTCTGCTTTACTA	MSMQIHL*
33	71	25069	no	25080	-	TGTAGATCTGTTCTCTAAAC	CTCTGGCATTA	MLQL*
34	71	26401	yes	26523	M	TGTAGATCTGTTCTCTAAAC	AAACCTTCTTTTTACGTTTACTCTCGTGTTAAAAATCTGAATTCTTCTAGAGTTCCTGATCTTCTGGTCTAAACGAACTAAATATTATATTAGTTTTTCTGTTTGGAACTTTAATTTTAGCC	MADSNGTITVEELKKLLEQWNLVIGFLFLTWICLLQFAYANRNRFLYIIKLIFLWLLWPVTLACFVLAAVYRINWITGGIAIAMACLVGLMWLSYFIASFRLFARTRSMWSFNPETNILLNVPLHGTILTRPLLESELVIGAVILRGHLRIAGHHLGRCDIKDLPKEITVATSRTLSYYKLGASQRVAGDSGFAAYSRYRIGNYKLNTDHSSSSDNIALLVQ*
35	71	27762	no	27825	-	TGTAGATCTGTTCTCTAAAC	GAACTTTCATTAATTGACTTCTATTTGTGCTTTTTAGCCTTTCTGCTATTCCTTGTTTTAATT	MLIIFWFSLELQDHNETCHA*
36	71	28286	no	28305	-	TGTAGATCTGTTCTCTAAAC	GGACCCCAAAATCAGCGAA	MHPALRLVDPQIQLAVTRMENAVGRDQNNVGPKVYPIILRLGSPLSLNMARKTLNSLEDKAFQLTPIAVQMTKLATTEELPDEFVVVTVK*
37	72	4019	no	4044	-	GTAGATCTGTTCTCTAAACG	AACTTGTTACTTTATATTGACATTA	MAIFIQILPLLLVTLTSLS*
38	72	15808	no	15812	-	GTAGATCTGTTCTCTAAACG	AACA	MFLCLKQNVGLRLTLLKDLMNFALNIQC*
39	73	11839	no	11849	-	TAGATCTGTTCTCTAAACGA	ACAGTCTAAA	MSDVKCTSVVLLSVLQQLRVESSSKLWAQCVQLHNDILLAKDTTEAFEKMVSLLSVLLSMQGAVDINKLCEEMLDNRATLQAIASEFSSLPSYAAFATAQEAYEQAVANGDSEVVLKKLKKSLNVAKSEFDRDAAMQRKLEKMADQAMTQMYKQARSEDKRAKVTSAMQTMLFTMLRKLDNDALNNIINNARDGCVPLNIIPLTTAAKLMVVIPDYNTYKNTCDGTTFTYASALWEIQQVVDADSKIVQLSEISMDNSPNLAWPLIVTALRANSAVKLQNNELSPVALRQMSCAAGTTQTACTDDNALAYYNTTKGGRFVLALLSDLQDLKWARFPKSDGTGTIYTELEPPCRFVTDTPKGPKVKYLYFIKGLNNLNRGMVLGSLAATVRLQAGNATEV…
40	73	22285	no	22359	-	TAGATCTGTTCTCTAAACGA	ACTTGCTTTACATAGAAGTTATTTGACTCCTGGTGATTCTTCTTCAGGTTGGACAGCTGGTGCTGCAGCTTATT	MWVIFNLGLFY*
41	73	23028	no	23046	-	TAGATCTGTTCTCTAAACGA	ACTTTCCTTTACAATCAT	MVSNPLMVLVTNHTE*
42	73	25856	no	25910	-	TAGATCTGTTCTCTAAACGA	ACTATTGTATACCTTACAATAGTGTAACTTCTTCAATTGTCATTACTTCAGGTG	MAQQVLFLNMTTRLVVILKNGNLE*
43	74	4321	no	4350	-	AGATCTGTTCTCTAAACGAA	CTTTTACATTCTACCATCTATTATCTCTA	MRSKKFLELFLGICEKCLHMQKKHAN*
44	74	10132	no	10152	-	AGATCTGTTCTCTAAACGAA	ACTTAACGGTCTTTGGCTTG	MT*
45	74	12974	no	12986	-	AGATCTGTTCTCTAAACGAA	CTAAATAGAGGT	MVLGSLAATVRLQAGNATEVPANSTVLSFCAFAVDAAKAYKDYLASGGQPITNCVKMLCTHTGTGQAITVTPEANMDQESFGGASCCLYCRCHIDHPNPKGFCDLKGKYVQIPTTCANDPVGFTLKNTVCTVCGMWKGYGCSCDQLREPMLQSADAQSFLNGFAV*
46	74	13555	no	13556	-	AGATCTGTTCTCTAAACGAA	A	MIK*
47	74	21058	no	21071	-	AGATCTGTTCTCTAAACGAA	CCTAAGACTAAAA	MLQKKMTLKRVFSLTFVGLYNKS*
48	74	25858	no	25910	-	AGATCTGTTCTCTAAACGAA	TATTGTATACCTTACAATAGTGTAACTTCTTCAATTGTCATTACTTCAGGTG	MAQQVLFLNMTTRLVVILKNGNLE*
49	75	21566	no	21744	-	GATCTGTTCTCTAAACGAAC	TTTGTTTTTCTTGTTTTATTGCCACTAGTCTCTAGTCAGTGTGTTAATCTTACAACCAGAACTCAATTACCCCCTGCATACACTAATTCTTTCACACGTGGTGTTTATTACCCTGACAAAGTTTTCAGATCCTCAGTTTTACATTCAACTCAGGACTTGTTCTTACCTTTCTTTTCCA	MLLGSMLYMSLGPMVLRGLITLSYHLMMVFILLPLRSLT*
50	75	21572	no	21744	-	GATCTGTTCTCTAAACGAAC	TTTCTTGTTTTATTGCCACTAGTCTCTAGTCAGTGTGTTAATCTTACAACCAGAACTCAATTACCCCCTGCATACACTAATTCTTTCACACGTGGTGTTTATTACCCTGACAAAGTTTTCAGATCCTCAGTTTTACATTCAACTCAGGACTTGTTCTTACCTTTCTTTTCCA	MLLGSMLYMSLGPMVLRGLITLSYHLMMVFILLPLRSLT*
51	75	21574	no	21744	-	GATCTGTTCTCTAAACGAAC	TCTTGTTTTATTGCCACTAGTCTCTAGTCAGTGTGTTAATCTTACAACCAGAACTCAATTACCCCCTGCATACACTAATTCTTTCACACGTGGTGTTTATTACCCTGACAAAGTTTTCAGATCCTCAGTTTTACATTCAACTCAGGACTTGTTCTTACCTTTCTTTTCCA	MLLGSMLYMSLGPMVLRGLITLSYHLMMVFILLPLRSLT*
52	75	21575	no	21744	-	GATCTGTTCTCTAAACGAAC	CTTGTTTTATTGCCACTAGTCTCTAGTCAGTGTGTTAATCTTACAACCAGAACTCAATTACCCCCTGCATACACTAATTCTTTCACACGTGGTGTTTATTACCCTGACAAAGTTTTCAGATCCTCAGTTTTACATTCAACTCAGGACTTGTTCTTACCTTTCTTTTCCA	MLLGSMLYMSLGPMVLRGLITLSYHLMMVFILLPLRSLT*
53	75	21718	no	21744	-	GATCTGTTCTCTAAACGAAC	GGACTTGTTCTTACCTTTCTTTTCCA	MLLGSMLYMSLGPMVLRGLITLSYHLMMVFILLPLRSLT*
54	75	25135	no	25143	-	GATCTGTTCTCTAAACGAAC	GAATTTAA	MNLSSISKNLESMSSI*
55	75	26483	no	26523	M	GATCTGTTCTCTAAACGAAC	TATTATATTAGTTTTTCTGTTTGGAACTTTAATTTTAGCC	MADSNGTITVEELKKLLEQWNLVIGFLFLTWICLLQFAYANRNRFLYIIKLIFLWLLWPVTLACFVLAAVYRINWITGGIAIAMACLVGLMWLSYFIASFRLFARTRSMWSFNPETNILLNVPLHGTILTRPLLESELVIGAVILRGHLRIAGHHLGRCDIKDLPKEITVATSRTLSYYKLGASQRVAGDSGFAAYSRYRIGNYKLNTDHSSSSDNIALLVQ*
56	75	26486	no	26523	M	GATCTGTTCTCTAAACGAAC	TATATTAGTTTTTCTGTTTGGAACTTTAATTTTAGCC	MADSNGTITVEELKKLLEQWNLVIGFLFLTWICLLQFAYANRNRFLYIIKLIFLWLLWPVTLACFVLAAVYRINWITGGIAIAMACLVGLMWLSYFIASFRLFARTRSMWSFNPETNILLNVPLHGTILTRPLLESELVIGAVILRGHLRIAGHHLGRCDIKDLPKEITVATSRTLSYYKLGASQRVAGDSGFAAYSRYRIGNYKLNTDHSSSSDNIALLVQ*
57	75	26490	no	26523	M	GATCTGTTCTCTAAACGAAC	TTAGTTTTTCTGTTTGGAACTTTAATTTTAGCC	MADSNGTITVEELKKLLEQWNLVIGFLFLTWICLLQFAYANRNRFLYIIKLIFLWLLWPVTLACFVLAAVYRINWITGGIAIAMACLVGLMWLSYFIASFRLFARTRSMWSFNPETNILLNVPLHGTILTRPLLESELVIGAVILRGHLRIAGHHLGRCDIKDLPKEITVATSRTLSYYKLGASQRVAGDSGFAAYSRYRIGNYKLNTDHSSSSDNIALLVQ*
58	75	26491	no	26523	M	GATCTGTTCTCTAAACGAAC	TAGTTTTTCTGTTTGGAACTTTAATTTTAGCC	MADSNGTITVEELKKLLEQWNLVIGFLFLTWICLLQFAYANRNRFLYIIKLIFLWLLWPVTLACFVLAAVYRINWITGGIAIAMACLVGLMWLSYFIASFRLFARTRSMWSFNPETNILLNVPLHGTILTRPLLESELVIGAVILRGHLRIAGHHLGRCDIKDLPKEITVATSRTLSYYKLGASQRVAGDSGFAAYSRYRIGNYKLNTDHSSSSDNIALLVQ*
59	75	26494	no	26523	M	GATCTGTTCTCTAAACGAAC	TTTTTCTGTTTGGAACTTTAATTTTAGCC	MADSNGTITVEELKKLLEQWNLVIGFLFLTWICLLQFAYANRNRFLYIIKLIFLWLLWPVTLACFVLAAVYRINWITGGIAIAMACLVGLMWLSYFIASFRLFARTRSMWSFNPETNILLNVPLHGTILTRPLLESELVIGAVILRGHLRIAGHHLGRCDIKDLPKEITVATSRTLSYYKLGASQRVAGDSGFAAYSRYRIGNYKLNTDHSSSSDNIALLVQ*
60	76	28267	no	28274	N	ATCTGTTCTCTAAACGAACT	AACTAAA	MSDNGPQNQRNAPRITFGGPSDSTGSNQNGERSGARSKQRRPQGLPNNTASWFTALTQHGKEDLKFPRGQGVPINTNSSPDDQIGYYRRATRRIRGGDGKMKDLSPRWYFYYLGTGPEAGLPYGANKDGIIWVATEGALNTPKDHIGTRNPANNAAIVLQLPQGTTLPKGFYAEGSRGGSQASSRSSSRSRNSSRNSTPGSSRGTSPARMAGNGGDAALALLLLDRLNQLESKMSGKGQQQQGQTVTKKSAAEASKKPRQKRTATKAYNVTQAFGRRGPEQTQGNFGDQELIRQGTDYKHWPQIAQFAPSASAFFGMSRIGMEVTPSGTWLTYTGAIKLDDKDPNFKDQVILLNKHIDAYKTFPPTEPKKDKKKKADETQALPQRQKKQQTVTLLPAAD…
61	77	25396	no	25405	-	TCTGTTCTCTAAACGAACTT	GATTTGTTT	MRIFTIGTVTLKQGEIKDATPSDFVRATATIPIQASLPFGWLIVGVALLAVFQSASKIITLKKRWQLALSKGVHFVCNLLLLFVTVYSHLLLVAAGLEAPFLYLYALVYFLQSINFVRIIMRLWLCWKCRSKNPLLYDANYFLCWHTNCYDYCIPYNSVTSSIVITSGDGTTSPISEHDYQIGGYTEKWESGVKDCVVLHSYFTSDYYQLYSTQLSTDTGVEHVTFFIYNKIVDEPEEHVQIHTIDGSSGVVNPVMEPIYDEPTTTTSVPL*
62	77	26481	no	26523	M	TCTGTTCTCTAAACGAACTT	AATATTATATTAGTTTTTCTGTTTGGAACTTTAATTTTAGCC	MADSNGTITVEELKKLLEQWNLVIGFLFLTWICLLQFAYANRNRFLYIIKLIFLWLLWPVTLACFVLAAVYRINWITGGIAIAMACLVGLMWLSYFIASFRLFARTRSMWSFNPETNILLNVPLHGTILTRPLLESELVIGAVILRGHLRIAGHHLGRCDIKDLPKEITVATSRTLSYYKLGASQRVAGDSGFAAYSRYRIGNYKLNTDHSSSSDNIALLVQ*
63	78	21570	no	21744	-	CTGTTCTCTAAACGAACTTT	TTTTTCTTGTTTTATTGCCACTAGTCTCTAGTCAGTGTGTTAATCTTACAACCAGAACTCAATTACCCCCTGCATACACTAATTCTTTCACACGTGGTGTTTATTACCCTGACAAAGTTTTCAGATCCTCAGTTTTACATTCAACTCAGGACTTGTTCTTACCTTTCTTTTCCA	MLLGSMLYMSLGPMVLRGLITLSYHLMMVFILLPLRSLT*
64	78	21576	no	21744	-	CTGTTCTCTAAACGAACTTT	TTGTTTTATTGCCACTAGTCTCTAGTCAGTGTGTTAATCTTACAACCAGAACTCAATTACCCCCTGCATACACTAATTCTTTCACACGTGGTGTTTATTACCCTGACAAAGTTTTCAGATCCTCAGTTTTACATTCAACTCAGGACTTGTTCTTACCTTTCTTTTCCA	MLLGSMLYMSLGPMVLRGLITLSYHLMMVFILLPLRSLT*
65	55	26461	yes	26523	M	CCAACTTTCGATCTCTTGTA	CTTCTGGTCTAAACGAACTAAATATTATATTAGTTTTTCTGTTTGGAACTTTAATTTTAGCC	MADSNGTITVEELKKLLEQWNLVIGFLFLTWICLLQFAYANRNRFLYIIKLIFLWLLWPVTLACFVLAAVYRINWITGGIAIAMACLVGLMWLSYFIASFRLFARTRSMWSFNPETNILLNVPLHGTILTRPLLESELVIGAVILRGHLRIAGHHLGRCDIKDLPKEITVATSRTLSYYKLGASQRVAGDSGFAAYSRYRIGNYKLNTDHSSSSDNIALLVQ*
66	58	23922	no	24051	-	ACTTTCGATCTCTTGTAGAT	AAATTTACAAAACACCACCAATTAAAGATTTTGGTGGTTTTAATTTTTCACAAATATTACCAGATCCATCAAAACCAAGCAAGAGGTCATTTATTGAAGATCTACTTTTCAACAAAGTGACACTTGCAG	MLASSNNMVIALVILLLETSFVHKSLTALLFCHLCSQMK*
67	60	4007	no	4044	-	TTTCGATCTCTTGTAGATCT	TTCCTCACAGAAAACTTGTTACTTTATATTGACATTA	MAIFIQILPLLLVTLTSLS*
68	46	26422	yes	26523	M	ACAAACCAACCAACTTTCGA	TCTCGTGTTAAAAATCTGAATTCTTCTAGAGTTCCTGATCTTCTGGTCTAAACGAACTAAATATTATATTAGTTTTTCTGTTTGGAACTTTAATTTTAGCC	MADSNGTITVEELKKLLEQWNLVIGFLFLTWICLLQFAYANRNRFLYIIKLIFLWLLWPVTLACFVLAAVYRINWITGGIAIAMACLVGLMWLSYFIASFRLFARTRSMWSFNPETNILLNVPLHGTILTRPLLESELVIGAVILRGHLRIAGHHLGRCDIKDLPKEITVATSRTLSYYKLGASQRVAGDSGFAAYSRYRIGNYKLNTDHSSSSDNIALLVQ*
69	63	698	no	726	-	CGATCTCTTGTAGATCTGTT	TTAGGCGACGAGCTTGGCACTGATCCTT	MKIFKKTGTLNIAVVLPVNSCVSLTEGHTLAMSITTSVALMATLLSALKTF*
70	47	17898	no	17906	-	CAAACCAACCAACTTTCGAT	CTCTTGTA	M*
71	63	5785	no	5859	-	CGATCTCTTGTAGATCTGTT	TTCTAAAGAAACTTTGTATTGCATAGACGGTGCTTTACTTACAAAGTCCTCAGAATACAAAGGTCCTATTACGG	MFSTKKTVTQQP*
72	63	6243	no	6243	-	CGATCTCTTGTAGATCTGTT	-	MLTMQLIKPRINQIPGVYVVFGAQNQLKHQIRLMY*
73	63	23142	no	23173	-	CGATCTCTTGTAGATCTGTT	CTAAAAAGTCTACTAATTTGGTTAAAAACAA	MCQFQLQWFNRHRCSY*
74	63	25001	no	25050	-	CGATCTCTTGTAGATCTGTT	TCATTCAAGGAGGAGTTAGATAAATATTTTAAGAATCATACATCACCAG	MLI*
75	63	25672	no	25718	-	CGATCTCTTGTAGATCTGTT	CTTTTGCTCGTTGCTGCTGGCCTTGAAGCCCCTTTTCTCTATCTTT	ML*
76	47	26421	yes	26523	M	CAAACCAACCAACTTTCGAT	CTCTCGTGTTAAAAATCTGAATTCTTCTAGAGTTCCTGATCTTCTGGTCTAAACGAACTAAATATTATATTAGTTTTTCTGTTTGGAACTTTAATTTTAGCC	MADSNGTITVEELKKLLEQWNLVIGFLFLTWICLLQFAYANRNRFLYIIKLIFLWLLWPVTLACFVLAAVYRINWITGGIAIAMACLVGLMWLSYFIASFRLFARTRSMWSFNPETNILLNVPLHGTILTRPLLESELVIGAVILRGHLRIAGHHLGRCDIKDLPKEITVATSRTLSYYKLGASQRVAGDSGFAAYSRYRIGNYKLNTDHSSSSDNIALLVQ*
77	64	25795	no	25814	-	GATCTCTTGTAGATCTGTTC	TCCAAAAACCCATTACTTT	MMPTIFFAGILIVTTIVYLTIV*
78	65	7595	no	7665	-	ATCTCTTGTAGATCTGTTCT	TTTTGCAAACTACACAATTGGAATTGTGTTAATTGTGATACATTCTGTGCTGGTAGTACATTTATTAGTG	MKLRETCHYSLKDQ*
79	65	8113	no	8133	-	ATCTCTTGTAGATCTGTTCT	AGAAGCTGAACTTGCAAAGA	MCP*
80	65	10020	no	10070	-	ATCTCTTGTAGATCTGTTCT	CACCACAAACCTCTATCACCTCAGCTGTTTTGCAGAGTGGTTTTAGAAAA	MAFPSGKVEGCMVQVTCGTTTLNGLWLDDVVYCPRHVICTSEDMLNPNYEDLLIRKSNHNFLVQAGNVQLRVIGHSMQNCVLKLKVDTANPKTPKYKFVRIQPGQTFSVLACYNGSPSGVYQCAMRPNFTIKGSFLNGSCGSVGFNIDYDCVSFCYMHHMELPTGVHAGTDLEGNFYGPFVDRQTAQAAGTDTTITVNVLAWLYAAVINGDRWFLNRFTTTLNDFNLVAMKYNYEPLTQDHVDILGPLSAQTGIAVLDMCASLKELLQNGMNGRTILGSALLEDEFTPFDVVRQCSGVTFQSAVKRTIKGTHHWLLLTILTSLLVLVQSTQWSLFFFLYENAFLPFAMGIIAMSAFAMMFVKHKHAFLCLFLLPSLATVAYFNMVYMPASWVMRIMTWL…
81	65	11200	no	11219	-	ATCTCTTGTAGATCTGTTCT	CACTGTAGCTTATTTTAAT	MVYMPASWVMRIMTWLDMVDTSLSGFKLKDCVMYASAVVLLILMTARTVYDDGARRVWTLMNVLTLVYKVYYGNALDQAISMWALIISVTSNYSGVVTTVMFLARGIVFMCVEYCPIFFITGNTLQCIMLVYCFLGYFCTCYFGLFCLLNRYFRLTLGVYDYLVSTQEFRYMNSQGLLPPKNSIDAFKLNIKLLGVGGKPCIKVATVQSKMSDVKCTSVVLLSVLQQLRVESSSKLWAQCVQLHNDILLAKDTTEAFEKMVSLLSVLLSMQGAVDINKLCEEMLDNRATLQAIASEFSSLPSYAAFATAQEAYEQAVANGDSEVVLKKLKKSLNVAKSEFDRDAAMQRKLEKMADQAMTQMYKQARSEDKRAKVTSAMQTMLFTMLRKLDNDALNNIIN…
82	65	11664	no	11697	-	ATCTCTTGTAGATCTGTTCT	TCAACCGCTACTTTAGACTGACTCTTGGTGTTT	MIT*
83	66	22502	no	22614	-	TCTCTTGTAGATCTGTTCTC	CAAACTTCTAACTTTAGAGTCCAACCAACAGAATCTATTGTTAGATTTCCTAATATTACAAACTTGTGCCCTTTTGGTGAAGTTTTTAACGCCACCAGATTTGCATCTGTTT	MLGTGRESATVLLIILSYIIPHHFPLLSVMECLLLN*
84	67	3362	no	3375	-	CTCTTGTAGATCTGTTCTCT	AAACTTACTGACA	MYTLKMQTLWKKLKR*
85	67	4018	no	4044	-	CTCTTGTAGATCTGTTCTCT	AAACTTGTTACTTTATATTGACATTA	MAIFIQILPLLLVTLTSLS*
86	67	21083	no	21086	-	CTCTTGTAGATCTGTTCTCT	AAA	MTLKRVFSLTFVGLYNKS*
