## Supplementary Table 7 for "Identification and quantification of SARS-CoV-2 leader subgenomic mRNA gene junctions in nasopharyngeal samples shows phasic transcription in animal models of COVID-19 and dysregulation at later time points that can also be identified in humans"

### Sheet: known
	subgenome	ref_leader_end	peak_leader_end	ref_TRS_start	peak_TRS_start	peak_count	peak_normalized_count	cluster_count	cluster_normalized_count
Sample_1	S	65	65	21552	21552	156(156,152,152,150)	149.50(149.50,145.67,145.67,143.75)	158(158,154,154,152)	151.42(151.42,147.59,147.59,145.67)
	ORF3a	69	69	25385	25385	5(5,0,0,0)	4.79(4.79,0.00,0.00,0.00)	5(5,0,0,0)	4.79(4.79,0.00,0.00,0.00)
	E	69	69	26237	26237	12(12,0,0,0)	11.50(11.50,0.00,0.00,0.00)	12(12,0,0,0)	11.50(11.50,0.00,0.00,0.00)
	M	65	65	26469	26469	305(305,304,304,282)	292.30(292.30,291.34,291.34,270.26)	305(305,304,304,282)	292.30(292.30,291.34,291.34,270.26)
	ORF6	69	69	27041	27041	136(131,135,130,130)	130.34(125.55,129.38,124.59,124.59)	136(131,135,130,130)	130.34(125.55,129.38,124.59,124.59)
	ORF7a	69	0	27388	0	0	0	0	0
	ORF7b	65	0	27644	0	0	0	0	0
	ORF8	65	0	27884	0	0	0	0	0
	N	65	64	28256	28255	509(509,504,504,506)	487.81(487.81,483.01,483.01,484.93)	616(616,606,606,604)	590.35(590.35,580.77,580.77,578.85)
	ORF10	65	0	29530	0	0	0	0	0
Sample_2	S	65	65	21552	21552	298(296,291,289,294)	226.92(225.40,221.59,220.07,223.87)	298(296,291,289,294)	226.92(225.40,221.59,220.07,223.87)
	ORF3a	69	69	25385	25385	4(4,0,0,0)	3.05(3.05,0.00,0.00,0.00)	4(4,0,0,0)	3.05(3.05,0.00,0.00,0.00)
	E	69	69	26237	26237	45(45,0,0,0)	34.27(34.27,0.00,0.00,0.00)	45(45,0,0,0)	34.27(34.27,0.00,0.00,0.00)
	M	65	65	26469	26469	71(71,66,66,66)	54.06(54.06,50.26,50.26,50.26)	72(72,67,67,66)	54.83(54.83,51.02,51.02,50.26)
	ORF6	69	69	27041	27041	32(32,30,30,32)	24.37(24.37,22.84,22.84,24.37)	32(32,30,30,32)	24.37(24.37,22.84,22.84,24.37)
	ORF7a	69	69	27388	27388	1(1,0,0,0)	0.76(0.76,0.00,0.00,0.00)	1(1,0,0,0)	0.76(0.76,0.00,0.00,0.00)
	ORF7b	65	0	27644	0	0	0	0	0
	ORF8	65	0	27884	0	0	0	0	0
	N	65	65	28256	28256	1996(1991,1954,1949,1888)	1519.91(1516.10,1487.93,1484.12,1437.67)	2022(2017,1980,1975,1890)	1539.71(1535.90,1507.73,1503.92,1439.19)
	ORF10	65	0	29530	0	0	0	0	0
Sample_3	S	65	65	21552	21552	1022(1007,965,952,972)	332.57(327.69,314.02,309.79,316.30)	1033(1018,976,963,980)	336.15(331.27,317.60,313.37,318.90)
	ORF3a	69	69	25385	25385	13(11,0,0,0)	4.23(3.58,0.00,0.00,0.00)	13(11,0,0,0)	4.23(3.58,0.00,0.00,0.00)
	E	69	69	26237	26237	97(97,0,0,0)	31.56(31.56,0.00,0.00,0.00)	97(97,0,0,0)	31.56(31.56,0.00,0.00,0.00)
	M	65	65	26469	26469	1384(1382,1295,1293,1328)	450.37(449.72,421.41,420.76,432.15)	1388(1386,1299,1297,1332)	451.67(451.02,422.71,422.06,433.45)
	ORF6	69	69	27041	27041	583(581,569,567,560)	189.71(189.06,185.16,184.51,182.23)	583(581,569,567,560)	189.71(189.06,185.16,184.51,182.23)
	ORF7a	69	69	27388	27388	34(19,33,18,18)	11.06(6.18,10.74,5.86,5.86)	34(19,33,18,18)	11.06(6.18,10.74,5.86,5.86)
	ORF7b	65	0	27644	0	0	0	0	0
	ORF8	65	65	27884	27884	3(2,0,0,0)	0.98(0.65,0.00,0.00,0.00)	3(2,0,0,0)	0.98(0.65,0.00,0.00,0.00)
	N	65	65	28256	28256	3462(3452,3390,3380,3288)	1126.57(1123.32,1103.14,1099.89,1069.95)	5419(5408,5322,5311,5196)	1763.40(1759.82,1731.84,1728.26,1690.83)
	ORF10	65	0	29530	0	0	0	0	0
Sample_4	S	65	0	21552	0	0	0	0	0
	ORF3a	69	0	25385	0	0	0	0	0
	E	69	0	26237	0	0	0	0	0
	M	65	65	26469	26469	276(276,276,276,276)	1228.96(1228.96,1228.96,1228.96,1228.96)	276(276,276,276,276)	1228.96(1228.96,1228.96,1228.96,1228.96)
	ORF6	69	0	27041	0	0	0	0	0
	ORF7a	69	0	27388	0	0	0	0	0
	ORF7b	65	0	27644	0	0	0	0	0
	ORF8	65	0	27884	0	0	0	0	0
	N	65	0	28256	0	0	0	0	0
	ORF10	65	0	29530	0	0	0	0	0
Sample_5	S	65	0	21552	0	0	0	0	0
	ORF3a	69	0	25385	0	0	0	0	0
	E	69	0	26237	0	0	0	0	0
	M	65	0	26469	0	0	0	0	0
	ORF6	69	0	27041	0	0	0	0	0
	ORF7a	69	0	27388	0	0	0	0	0
	ORF7b	65	0	27644	0	0	0	0	0
	ORF8	65	0	27884	0	0	0	0	0
	N	65	64	28256	28255	433(432,431,430,432)	519.94(518.74,517.54,516.34,518.74)	643(642,636,635,636)	772.11(770.91,763.71,762.51,763.71)
	ORF10	65	0	29530	0	0	0	0	0
Sample_6	S	65	65	21552	21552	715(713,677,675,680)	346.11(345.14,327.71,326.74,329.16)	720(718,681,679,682)	348.53(347.56,329.65,328.68,330.13)
	ORF3a	69	69	25385	25385	5(5,0,0,0)	2.42(2.42,0.00,0.00,0.00)	5(5,0,0,0)	2.42(2.42,0.00,0.00,0.00)
	E	69	69	26237	26237	115(115,2,2,2)	55.67(55.67,0.97,0.97,0.97)	115(115,2,2,2)	55.67(55.67,0.97,0.97,0.97)
	M	65	65	26469	26469	1178(1176,1141,1139,1090)	570.23(569.26,552.32,551.35,527.63)	1179(1177,1142,1140,1090)	570.71(569.74,552.80,551.83,527.63)
	ORF6	69	69	27041	27041	410(409,403,402,376)	198.47(197.98,195.08,194.59,182.01)	416(415,409,408,382)	201.37(200.89,197.98,197.50,184.91)
	ORF7a	69	69	27388	27388	6(0,6,0,4)	2.90(0.00,2.90,0.00,1.94)	6(0,6,0,4)	2.90(0.00,2.90,0.00,1.94)
	ORF7b	65	0	27644	0	0	0	0	0
	ORF8	65	0	27884	0	0	0	0	0
	N	65	65	28256	28256	1135(1126,1100,1092,1022)	549.41(545.06,532.47,528.60,494.71)	1736(1722,1683,1670,1614)	840.33(833.56,814.68,808.39,781.28)
	ORF10	65	0	29530	0	0	0	0	0
Sample_7	S	65	65	21552	21552	324(324,313,313,308)	149.46(149.46,144.38,144.38,142.08)	343(343,332,332,326)	158.22(158.22,153.15,153.15,150.38)
	ORF3a	69	69	25385	25385	7(7,0,0,0)	3.23(3.23,0.00,0.00,0.00)	7(7,0,0,0)	3.23(3.23,0.00,0.00,0.00)
	E	69	69	26237	26237	87(87,2,2,2)	40.13(40.13,0.92,0.92,0.92)	87(87,2,2,2)	40.13(40.13,0.92,0.92,0.92)
	M	65	65	26469	26469	639(639,629,629,622)	294.77(294.77,290.15,290.15,286.92)	639(639,629,629,622)	294.77(294.77,290.15,290.15,286.92)
	ORF6	69	69	27041	27041	486(485,471,470,470)	224.19(223.73,217.27,216.81,216.81)	486(485,471,470,470)	224.19(223.73,217.27,216.81,216.81)
	ORF7a	69	0	27388	0	0	0	0	0
	ORF7b	65	0	27644	0	0	0	0	0
	ORF8	65	65	27884	27884	1(1,0,0,0)	0.46(0.46,0.00,0.00,0.00)	1(1,0,0,0)	0.46(0.46,0.00,0.00,0.00)
	N	65	65	28256	28256	1847(1843,1799,1795,1762)	852.01(850.16,829.87,828.02,812.80)	3044(3037,2974,2968,2934)	1404.18(1400.95,1371.89,1369.12,1353.44)
	ORF10	65	0	29530	0	0	0	0	0
Sample_8	S	65	0	21552	0	0	0	0	0
	ORF3a	69	0	25385	0	0	0	0	0
	E	69	0	26237	0	0	0	0	0
	M	65	0	26469	0	0	0	0	0
	ORF6	69	0	27041	0	0	0	0	0
	ORF7a	69	0	27388	0	0	0	0	0
	ORF7b	65	0	27644	0	0	0	0	0
	ORF8	65	0	27884	0	0	0	0	0
	N	65	65	28256	28256	2502(2498,2470,2466,2378)	25440.79(25400.12,25115.41,25074.74,24179.94)	2519(2515,2487,2483,2382)	25613.65(25572.98,25288.27,25247.60,24220.61)
	ORF10	65	0	29530	0	0	0	0	0
Sample_9	S	65	65	21552	21552	112(111,112,111,112)	79.33(78.62,79.33,78.62,79.33)	112(111,112,111,112)	79.33(78.62,79.33,78.62,79.33)
	ORF3a	69	69	25385	25385	4(4,0,0,0)	2.83(2.83,0.00,0.00,0.00)	4(4,0,0,0)	2.83(2.83,0.00,0.00,0.00)
	E	69	69	26237	26237	171(170,0,0,0)	121.12(120.41,0.00,0.00,0.00)	171(170,0,0,0)	121.12(120.41,0.00,0.00,0.00)
	M	65	65	26469	26469	993(993,983,983,968)	703.35(703.35,696.27,696.27,685.64)	993(993,983,983,968)	703.35(703.35,696.27,696.27,685.64)
	ORF6	69	69	27041	27041	334(333,328,327,326)	236.58(235.87,232.33,231.62,230.91)	334(333,328,327,326)	236.58(235.87,232.33,231.62,230.91)
	ORF7a	69	69	27388	27388	8(1,7,0,2)	5.67(0.71,4.96,0.00,1.42)	8(1,7,0,2)	5.67(0.71,4.96,0.00,1.42)
	ORF7b	65	0	27644	0	0	0	0	0
	ORF8	65	0	27884	0	0	0	0	0
	N	65	65	28256	28256	11960(11926,11748,11714,11580)	8471.38(8447.29,8321.22,8297.13,8202.22)	22623(22583,22322,22282,22116)	16024.08(15995.74,15810.88,15782.54,15664.96)
	ORF10	65	0	29530	0	0	0	0	0
Sample_10	S	65	65	21552	21552	656(655,617,616,628)	276.60(276.18,260.16,259.74,264.80)	656(655,617,616,628)	276.60(276.18,260.16,259.74,264.80)
	ORF3a	69	69	25385	25385	8(6,0,0,0)	3.37(2.53,0.00,0.00,0.00)	8(6,0,0,0)	3.37(2.53,0.00,0.00,0.00)
	E	69	69	26237	26237	62(62,0,0,0)	26.14(26.14,0.00,0.00,0.00)	62(62,0,0,0)	26.14(26.14,0.00,0.00,0.00)
	M	65	65	26469	26469	1549(1548,1387,1386,1486)	653.14(652.72,584.83,584.41,626.57)	1551(1550,1389,1388,1488)	653.98(653.56,585.67,585.25,627.42)
	ORF6	69	69	27041	27041	429(429,407,407,404)	180.89(180.89,171.61,171.61,170.35)	443(443,419,419,418)	186.79(186.79,176.67,176.67,176.25)
	ORF7a	69	69	27388	27388	5(3,4,2,2)	2.11(1.26,1.69,0.84,0.84)	5(3,4,2,2)	2.11(1.26,1.69,0.84,0.84)
	ORF7b	65	0	27644	0	0	0	0	0
	ORF8	65	65	27884	27884	3(3,0,0,0)	1.26(1.26,0.00,0.00,0.00)	3(3,0,0,0)	1.26(1.26,0.00,0.00,0.00)
	N	65	64	28256	28255	5681(5670,5546,5535,5640)	2395.40(2390.76,2338.48,2333.84,2378.11)	5922(5910,5778,5766,5832)	2497.02(2491.96,2436.30,2431.24,2459.07)
	ORF10	65	0	29530	0	0	0	0	0
Sample_11	S	65	65	21552	21552	1283(1274,1249,1242,1232)	545.83(542.00,531.37,528.39,524.14)	1283(1274,1249,1242,1232)	545.83(542.00,531.37,528.39,524.14)
	ORF3a	69	69	25385	25385	3(3,0,0,0)	1.28(1.28,0.00,0.00,0.00)	3(3,0,0,0)	1.28(1.28,0.00,0.00,0.00)
	E	69	69	26237	26237	274(273,2,2,4)	116.57(116.14,0.85,0.85,1.70)	274(273,2,2,4)	116.57(116.14,0.85,0.85,1.70)
	M	65	65	26469	26469	2213(2212,2070,2069,2130)	941.49(941.06,880.65,880.22,906.18)	2217(2216,2074,2073,2134)	943.19(942.76,882.35,881.93,907.88)
	ORF6	69	69	27041	27041	925(924,904,903,888)	393.53(393.10,384.59,384.17,377.79)	925(924,904,903,888)	393.53(393.10,384.59,384.17,377.79)
	ORF7a	69	69	27388	27388	30(3,29,2,2)	12.76(1.28,12.34,0.85,0.85)	30(3,29,2,2)	12.76(1.28,12.34,0.85,0.85)
	ORF7b	65	0	27644	0	0	0	0	0
	ORF8	65	0	27884	0	0	0	0	0
	N	65	65	28256	28256	8846(8822,8662,8638,8454)	3763.39(3753.18,3685.11,3674.90,3596.62)	8928(8902,8741,8715,8456)	3798.28(3787.22,3718.72,3707.66,3597.47)
	ORF10	65	0	29530	0	0	0	0	0
Sample_12	S	65	65	21552	21552	641(639,593,591,616)	263.01(262.19,243.31,242.49,252.75)	641(639,593,591,616)	263.01(262.19,243.31,242.49,252.75)
	ORF3a	69	69	25385	25385	19(16,0,0,0)	7.80(6.56,0.00,0.00,0.00)	20(17,0,0,0)	8.21(6.98,0.00,0.00,0.00)
	E	69	69	26237	26237	134(134,2,2,2)	54.98(54.98,0.82,0.82,0.82)	134(134,2,2,2)	54.98(54.98,0.82,0.82,0.82)
	M	65	65	26469	26469	1947(1943,1841,1837,1888)	798.86(797.22,755.37,753.73,774.66)	1975(1971,1865,1861,1912)	810.35(808.71,765.22,763.58,784.50)
	ORF6	69	69	27041	27041	796(795,758,757,758)	326.60(326.19,311.01,310.60,311.01)	798(797,760,759,760)	327.42(327.01,311.83,311.42,311.83)
	ORF7a	69	69	27388	27388	10(9,3,2,2)	4.10(3.69,1.23,0.82,0.82)	10(9,3,2,2)	4.10(3.69,1.23,0.82,0.82)
	ORF7b	65	68	27644	27677	12(12,12,12,12)	4.92(4.92,4.92,4.92,4.92)	12(12,12,12,12)	4.92(4.92,4.92,4.92,4.92)
	ORF8	65	0	27884	0	0	0	0	0
	N	65	64	28256	28255	3861(3860,3808,3807,3834)	1584.19(1583.78,1562.44,1562.03,1573.11)	4697(4695,4632,4630,4610)	1927.20(1926.38,1900.53,1899.71,1891.51)
	ORF10	65	0	29530	0	0	0	0	0
Sample_13	S	65	0	21552	0	0	0	0	0
	ORF3a	69	0	25385	0	0	0	0	0
	E	69	0	26237	0	0	0	0	0
	M	65	0	26469	0	0	0	0	0
	ORF6	69	0	27041	0	0	0	0	0
	ORF7a	69	0	27388	0	0	0	0	0
	ORF7b	65	0	27644	0	0	0	0	0
	ORF8	65	0	27884	0	0	0	0	0
	N	65	65	28256	28256	1599(1594,1580,1575,1542)	13108.17(13067.18,12952.41,12911.42,12640.90)	2485(2480,2460,2455,2420)	20371.36(20330.37,20166.41,20125.43,19838.50)
	ORF10	65	0	29530	0	0	0	0	0
Sample_14	S	65	65	21552	21552	711(710,703,702,696)	574.31(573.50,567.85,567.04,562.19)	711(710,703,702,696)	574.31(573.50,567.85,567.04,562.19)
	ORF3a	69	69	25385	25385	0(0,0,0,0)	0.00(0.00,0.00,0.00,0.00)	0(0,0,0,0)	0.00(0.00,0.00,0.00,0.00)
	E	69	0	26237	0	0	0	0	0
	M	65	65	26469	26469	1647(1647,1619,1619,1588)	1330.36(1330.36,1307.74,1307.74,1282.70)	1647(1647,1619,1619,1588)	1330.36(1330.36,1307.74,1307.74,1282.70)
	ORF6	69	0	27041	0	0	0	0	0
	ORF7a	69	0	27388	0	0	0	0	0
	ORF7b	65	0	27644	0	0	0	0	0
	ORF8	65	0	27884	0	0	0	0	0
	N	65	65	28256	28256	1445(1440,1431,1426,1414)	1167.19(1163.16,1155.89,1151.85,1142.15)	1452(1447,1438,1433,1416)	1172.85(1168.81,1161.54,1157.50,1143.77)
	ORF10	65	0	29530	0	0	0	0	0
Sample_15	S	65	65	21552	21552	325(325,324,324,320)	423.71(423.71,422.41,422.41,417.19)	325(325,324,324,320)	423.71(423.71,422.41,422.41,417.19)
	ORF3a	69	69	25385	25385	3(3,0,0,0)	3.91(3.91,0.00,0.00,0.00)	3(3,0,0,0)	3.91(3.91,0.00,0.00,0.00)
	E	69	69	26237	26237	43(43,0,0,0)	56.06(56.06,0.00,0.00,0.00)	43(43,0,0,0)	56.06(56.06,0.00,0.00,0.00)
	M	65	65	26469	26469	242(242,237,237,234)	315.50(315.50,308.98,308.98,305.07)	242(242,237,237,234)	315.50(315.50,308.98,308.98,305.07)
	ORF6	69	0	27041	0	0	0	0	0
	ORF7a	69	0	27388	0	0	0	0	0
	ORF7b	65	0	27644	0	0	0	0	0
	ORF8	65	0	27884	0	0	0	0	0
	N	65	65	28256	28256	870(868,859,857,828)	1134.24(1131.63,1119.90,1117.29,1079.48)	880(878,869,867,828)	1147.28(1144.67,1132.94,1130.33,1079.48)
	ORF10	65	0	29530	0	0	0	0	0
The numbers in the bracket are (reads with left primers, reads with right primers, reads with both primers, same junction on paired reads with at least a primer).
Normalized count=(Read count/Total number of read mapped on reference genome)*1000000.
Total number of read mapped on reference genome is 1043447, 1313236, 3073041, 224581, 832781, 2065846, 2167817, 98346, 1411813, 2371630, 2350539, 2437210, 121985, 1238012 and 767034, excluding the mapped reads unpaired, not primary alignment and supplementary alignment.
“ref_leader_end” and “peak_leader_end” point to the reference position of the end of leader and the position of the end of leader identified in the most common reads (peak count) on the reference genome, and “ref_TRS_start” and “peak_TRS_start” refer to the reference position of the start of TRS and the position of the start of TRS identified in the most common reads (peak count) on the reference…

### Sheet: novel
	subgenome	leader_end	TRS_start	nb_count	normalized_count
Sample_1	1	70	2794	16(16,16,16,14)	15.33(15.33,15.33,15.33,13.42)
	2	74	21058	12(12,12,12,10)	11.50(11.50,11.50,11.50,9.58)
Sample_2	subgenome	leader_end	TRS_start	nb_count	normalized_count
Sample_3	1	67	25800	12(12,10,10,12)	3.90(3.90,3.25,3.25,3.90)
	2	69	7503	34(34,34,34,34)	11.06(11.06,11.06,11.06,11.06)
	3	48	26443	14(14,14,14,14)	4.56(4.56,4.56,4.56,4.56)
	4	74	21058	50(48,50,48,48)	16.27(15.62,16.27,15.62,15.62)
	5	75	28265	11(11,11,11,8)	3.58(3.58,3.58,3.58,2.60)
Sample_4	subgenome	leader_end	TRS_start	nb_count	normalized_count
Sample_5	subgenome	leader_end	TRS_start	nb_count	normalized_count
Sample_6	1	48	26443	12(12,12,12,12)	5.81(5.81,5.81,5.81,5.81)
	2	74	21058	14(14,14,14,12)	6.78(6.78,6.78,6.78,5.81)
Sample_8	1	70	2794	42(42,42,42,40)	19.37(19.37,19.37,19.37,18.45)
Sample_9	subgenome	leader_end	TRS_start	nb_count	normalized_count
Sample_10	subgenome	leader_end	TRS_start	nb_count	normalized_count
Sample_11	1	72	22107	13(7,6,0,12)	5.48(2.95,2.53,0.00,5.06)
	2	74	4555	16(16,16,16,14)	6.75(6.75,6.75,6.75,5.90)
	3	74	21058	40(40,40,40,40)	16.87(16.87,16.87,16.87,16.87)
	4	63	5785	22(22,22,22,22)	9.28(9.28,9.28,9.28,9.28)
Sample_12	subgenome	leader_end	TRS_start	nb_count	normalized_count
Sample_14	1	67	4018	30(30,30,30,30)	12.31(12.31,12.31,12.31,12.31)
	2	68	4580	80(80,74,74,76)	32.82(32.82,30.36,30.36,31.18)
	3	75	26486	40(40,40,40,38)	16.41(16.41,16.41,16.41,15.59)
	4	63	5785	28(28,26,26,26)	11.49(11.49,10.67,10.67,10.67)
Sample_17
Sample_18
Sample_19
The numbers in the bracket are (reads with left primers, reads with right primers, reads with both primers, same junction on paired reads with at least a primer).
Normalized count=(Read count/Total number of read mapped on reference genome)*1000000.
Total number of read mapped on reference genome is 1043447, 1313236, 3073041, 224581, 832781, 2065846, 2167817, 98346, 1411813, 2371630, 2350539, 2437210, 121985, 1238012 and 767034, excluding the mapped reads unpaired, not primary alignment and supplementary alignment.
“leader_end” and “TRS_start” refer to the position of the end of leader and the position of the start of TRS identified in the reads >10.

### Sheet: details_novel
	subgenome	leader_end	TRS_start	ACGAAC	ATG_postion	known_ATG	20_leader_seq	TRS_seq	first_orf_aa
Sample_1	1	70	2794	no	2802	-	TTGTAGATCTGTTCTCTAAA	TGAACTTG	MKGLIKYLMRSALPIQLNSVQK*
	2	74	21058	no	21071	-	AGATCTGTTCTCTAAACGAA	CCTAAGACTAAAA	MLQKKMTLKRVFSLTFVGLYNKS*
Sample_2
Sample_3	1	67	25800	no	25814	-	CTCTTGTAGATCTGTTCTCT	AAACCCATTACTTT	MMPTIFFAGILIVTTIVYLTIV*
	2	69	7503	no	7531	-	CTTGTAGATCTGTTCTCTAA	ACAAACGTAATAGAGCAACAAGAGTCGA	MYNYC*
	3	48	26443	yes	26523	M	AAACCAACCAACTTTCGATC	TCTTCTAGAGTTCCTGATCTTCTGGTCTAAACGAACTAAATATTATATTAGTTTTTCTGTTTGGAACTTTAATTTTAGCC	MADSNGTITVEELKKLLEQWNLVIGFLFLTWICLLQFAYANRNRFLYIIKLIFLWLLWPVTLACFVLAAVYRINWITGGIAIAMACLVGLMWLSYFIASFRLFARTRSMWSFNPETNILLNVPLHGTILTRPLLESELVIGAVILRGHLRIAGHHLGRCDIKDLPKEITVATSRTLSYYKLGASQRVAGDSGFAAYSRYRIGNYKLNTDHSSSSDNIALLVQ*
	4	74	21058	no	21071	-	AGATCTGTTCTCTAAACGAA	CCTAAGACTAAAA	MLQKKMTLKRVFSLTFVGLYNKS*
	5	75	28265	no	28274	N	GATCTGTTCTCTAAACGAAC	CAAACTAAA	MSDNGPQNQRNAPRITFGGPSDSTGSNQNGERSGARSKQRRPQGLPNNTASWFTALTQHGKEDLKFPRGQGVPINTNSSPDDQIGYYRRATRRIRGGDGKMKDLSPRWYFYYLGTGPEAGLPYGANKDGIIWVATEGALNTPKDHIGTRNPANNAAIVLQLPQGTTLPKGFYAEGSRGGSQASSRSSSRSRNSSRNSTPGSSRGTSPARMAGNGGDAALALLLLDRLNQLESKMSGKGQQQQGQTVTKKSAAEASKKPRQKRTATKAYNVTQAFGRRGPEQTQGNFGDQELIRQGTDYKHWPQIAQFAPSASAFFGMSRIGMEVTPSGTWLTYTGAIKLDDKDPNFKDQVILLNKHIDAYKTFPPTEPKKDKKKKADETQALPQRQKKQQTVTLLPAAD…
Sample_4
Sample_5
Sample_6	1	48	26443	yes	26523	M	AAACCAACCAACTTTCGATC	TCTTCTAGAGTTCCTGATCTTCTGGTCTAAACGAACTAAATATTATATTAGTTTTTCTGTTTGGAACTTTAATTTTAGCC	MADSNGTITVEELKKLLEQWNLVIGFLFLTWICLLQFAYANRNRFLYIIKLIFLWLLWPVTLACFVLAAVYRINWITGGIAIAMACLVGLMWLSYFIASFRLFARTRSMWSFNPETNILLNVPLHGTILTRPLLESELVIGAVILRGHLRIAGHHLGRCDIKDLPKEITVATSRTLSYYKLGASQRVAGDSGFAAYSRYRIGNYKLNTDHSSSSDNIALLVQ*
	2	74	21058	no	21071	-	AGATCTGTTCTCTAAACGAA	CCTAAGACTAAAA	MLQKKMTLKRVFSLTFVGLYNKS*
Sample_8
Sample_9	1	70	2794	no	2802	-	TTGTAGATCTGTTCTCTAAA	TGAACTTG	MKGLIKYLMRSALPIQLNSVQK*
Sample_10
Sample_11	1	72	22107	no	22155	-	GTAGATCTGTTCTCTAAACG	AACAGGGTAATTTCAAAAATCTTAGGGAATTTGTGTTTAAGAATATTG	MVILKYILSTRLLI*
	2	74	4555	no	4590	-	AGATCTGTTCTCTAAACGAA	TGTAGCGTCACTTATCAACACACTTAACGATCTAA	MKLLLQCHLAM*
	3	74	21058	no	21071	-	AGATCTGTTCTCTAAACGAA	CCTAAGACTAAAA	MLQKKMTLKRVFSLTFVGLYNKS*
	4	63	5785	no	5859	-	CGATCTCTTGTAGATCTGTT	TTCTAAAGAAACTTTGTATTGCATAGACGGTGCTTTACTTACAAAGTCCTCAGAATACAAAGGTCCTATTACGG	MFSTKKTVTQQP*
Sample_12
Sample_14	1	67	4018	no	4044	-	CTCTTGTAGATCTGTTCTCT	AAACTTGTTACTTTATATTGACATTA	MAIFIQILPLLLVTLTSLS*
	2	68	4580	no	4590	-	TCTTGTAGATCTGTTCTCTA	AACGATCTAA	MKLLLQCHLAM*
	3	75	26486	no	26523	M	GATCTGTTCTCTAAACGAAC	TATATTAGTTTTTCTGTTTGGAACTTTAATTTTAGCC	MADSNGTITVEELKKLLEQWNLVIGFLFLTWICLLQFAYANRNRFLYIIKLIFLWLLWPVTLACFVLAAVYRINWITGGIAIAMACLVGLMWLSYFIASFRLFARTRSMWSFNPETNILLNVPLHGTILTRPLLESELVIGAVILRGHLRIAGHHLGRCDIKDLPKEITVATSRTLSYYKLGASQRVAGDSGFAAYSRYRIGNYKLNTDHSSSSDNIALLVQ*
	4	63	5785	no	5859	-	CGATCTCTTGTAGATCTGTT	TTCTAAAGAAACTTTGTATTGCATAGACGGTGCTTTACTTACAAAGTCCTCAGAATACAAAGGTCCTATTACGG	MFSTKKTVTQQP*
Sample_17
Sample_18
Sample_19
“peak_leader” and “peak_TRS_start” point to the leader-TRS junctions in sheet "novel", “ACGAAC” indicates if there is a ACGAAC sequences in the “TRS_seq” (TRS sequences), “20_leader_seq” refers to the 20 sequences before the end of the leader, “AUG_postion” and “first_orf_aa” refer to the first AUG position and translated orf of the sgmRNA, and “known_ATG” indicates if the first AUG position is t…
