## Supplementary Table 8 for "Identification and quantification of SARS-CoV-2 leader subgenomic mRNA gene junctions in nasopharyngeal samples shows phasic transcription in animal models of COVID-19 and dysregulation at later time points that can also be identified in humans"

### Sheet: known
subgenome	ref_leader_end	peak_leader_end	ref_TRS_start	peak_TRS_start	peak_count	peak_normalized_count	cluster_count	cluster_normalized_count
S	65	65	21552	21552	14498(14323,4484,4373,5380)	312.67(308.89,96.70,94.31,116.03)	18395(18152,6698,6564,5544)	396.71(391.47,144.45,141.56,119.56)
ORF3a	69	69	25385	25385	6021(5795,0,0,1920)	129.85(124.98,0.00,0.00,41.41)	6334(6095,0,0,1968)	136.60(131.45,0.00,0.00,42.44)
E	69	69	26237	26237	1826(1779,41,41,642)	39.38(38.37,0.88,0.88,13.85)	1826(1779,41,41,642)	39.38(38.37,0.88,0.88,13.85)
M	65	65	26469	26469	3728(3690,1602,1588,2042)	80.40(79.58,34.55,34.25,44.04)	4947(4841,1686,1665,2342)	106.69(104.40,36.36,35.91,50.51)
ORF6	69	69	27041	27041	3590(3540,2068,2038,3234)	77.42(76.34,44.60,43.95,69.75)	3643(3593,2108,2078,3262)	78.57(77.49,45.46,44.81,70.35)
ORF7a	69	69	27388	27388	972(921,54,39,290)	20.96(19.86,1.16,0.84,6.25)	996(944,55,40,290)	21.48(20.36,1.19,0.86,6.25)
ORF7b	65	65	27644	27644	21(19,0,0,14)	0.45(0.41,0.00,0.00,0.30)	30(26,1,1,18)	0.65(0.56,0.02,0.02,0.39)
ORF8	65	65	27884	27884	1083(1065,0,0,238)	23.36(22.97,0.00,0.00,5.13)	1123(1104,0,0,238)	24.22(23.81,0.00,0.00,5.13)
N	65	64	28256	28255	5167(5084,3468,3434,2220)	111.43(109.64,74.79,74.06,47.88)	8243(8075,5794,5737,2490)	177.77(174.15,124.95,123.73,53.70)
ORF10	65	68	29530	29538	2(2,0,0,2)	0.04(0.04,0.00,0.00,0.04)	2(2,0,0,2)	0.04(0.04,0.00,0.00,0.04)
The numbers in the bracket are (reads with left primers, reads with right primers, reads with both primers, same junction on paired reads with at least a primer).
Normalized count=(Read count/Total number of read mapped on reference genome)*1000000.
Total number of read mapped on reference genome is 46368772, excluding the mapped reads unpaired, not primary alignment and supplementary alignment.
“ref_leader_end” and “peak_leader_end” point to the reference position of the end of leader and the position of the end of leader identified in the most common reads (peak count) on the reference genome, and “ref_TRS_start” and “peak_TRS_start” refer to the reference position of the start of TRS and the position of the start of TRS identified in the most common reads (peak count) on the reference…

### Sheet: novel
subgenome	leader_end	TRS_start	nb_count	normalized_count
1	47	26421	45(45,6,6,6)	0.97(0.97,0.13,0.13,0.13)
2	64	6935	15(12,7,6,6)	0.32(0.26,0.15,0.13,0.13)
3	65	3913	17(17,0,0,4)	0.37(0.37,0.00,0.00,0.09)
4	65	4577	15(9,7,5,6)	0.32(0.19,0.15,0.11,0.13)
5	65	5807	12(12,4,4,4)	0.26(0.26,0.09,0.09,0.09)
6	65	6495	34(2,4,2,2)	0.73(0.04,0.09,0.04,0.04)
7	65	8113	52(36,23,8,44)	1.12(0.78,0.50,0.17,0.95)
8	65	10020	22(20,14,12,16)	0.47(0.43,0.30,0.26,0.35)
9	65	10636	39(36,4,4,6)	0.84(0.78,0.09,0.09,0.13)
10	65	11664	14(14,0,0,4)	0.30(0.30,0.00,0.00,0.09)
11	48	26443	100(100,12,12,12)	2.16(2.16,0.26,0.26,0.26)
12	65	13730	110(14,94,0,6)	2.37(0.30,2.03,0.00,0.13)
13	66	736	17(0,0,0,0)	0.37(0.00,0.00,0.00,0.00)
14	66	3360	103(10,45,5,42)	2.22(0.22,0.97,0.11,0.91)
15	66	5635	35(34,0,0,12)	0.75(0.73,0.00,0.00,0.26)
16	66	5773	14(8,3,3,2)	0.30(0.17,0.06,0.06,0.04)
17	66	6181	21(2,1,0,0)	0.45(0.04,0.02,0.00,0.00)
18	66	10857	13(11,3,3,8)	0.28(0.24,0.06,0.06,0.17)
19	66	13865	48(1,1,0,0)	1.04(0.02,0.02,0.00,0.00)
20	66	14679	1679(1,1677,0,0)	36.21(0.02,36.17,0.00,0.00)
21	66	22502	32(24,0,0,4)	0.69(0.52,0.00,0.00,0.09)
22	67	2194	35(2,0,0,0)	0.75(0.04,0.00,0.00,0.00)
23	67	2292	72(72,0,0,10)	1.55(1.55,0.00,0.00,0.22)
24	67	3362	49(46,26,26,30)	1.06(0.99,0.56,0.56,0.65)
25	67	3916	26(1,25,0,0)	0.56(0.02,0.54,0.00,0.00)
26	67	4018	151(139,54,53,78)	3.26(3.00,1.16,1.14,1.68)
27	67	5875	35(3,0,0,0)	0.75(0.06,0.00,0.00,0.00)
28	67	7505	14(8,4,4,6)	0.30(0.17,0.09,0.09,0.13)
29	67	8205	13(2,3,2,2)	0.28(0.04,0.06,0.04,0.04)
30	52	21491	11(9,2,0,0)	0.24(0.19,0.04,0.00,0.00)
31	67	13691	25(2,0,0,0)	0.54(0.04,0.00,0.00,0.00)
32	67	13916	28(5,2,0,4)	0.60(0.11,0.04,0.00,0.09)
33	67	14663	12(10,0,0,6)	0.26(0.22,0.00,0.00,0.13)
34	67	22278	39(5,2,2,2)	0.84(0.11,0.04,0.04,0.04)
35	67	22404	39(23,14,0,8)	0.84(0.50,0.30,0.00,0.17)
36	67	22490	26(23,0,0,6)	0.56(0.50,0.00,0.00,0.13)
37	67	22503	156(151,4,4,42)	3.36(3.26,0.09,0.09,0.91)
38	68	738	11(0,0,0,0)	0.24(0.00,0.00,0.00,0.00)
39	68	2689	1607(1572,1445,1413,1384)	34.66(33.90,31.16,30.47,29.85)
40	68	4580	555(542,486,482,516)	11.97(11.69,10.48,10.39,11.13)
41	68	5789	174(170,38,36,70)	3.75(3.67,0.82,0.78,1.51)
42	55	21538	15(9,5,4,4)	0.32(0.19,0.11,0.09,0.09)
43	68	8072	19(15,0,0,2)	0.41(0.32,0.00,0.00,0.04)
44	68	14223	29(23,2,2,10)	0.63(0.50,0.04,0.04,0.22)
45	68	14686	15(1,11,0,0)	0.32(0.02,0.24,0.00,0.00)
46	68	15777	763(703,12,12,258)	16.46(15.16,0.26,0.26,5.56)
47	55	26458	12(2,3,2,2)	0.26(0.04,0.06,0.04,0.04)
48	68	18051	12(9,0,0,2)	0.26(0.19,0.00,0.00,0.04)
49	68	21926	39(36,1,0,4)	0.84(0.78,0.02,0.00,0.09)
50	68	23365	13(13,4,4,12)	0.28(0.28,0.09,0.09,0.26)
51	55	26461	26(24,2,2,2)	0.56(0.52,0.04,0.04,0.04)
52	68	25425	17(1,16,0,10)	0.37(0.02,0.35,0.00,0.22)
53	69	705	33(23,0,0,2)	0.71(0.50,0.00,0.00,0.04)
54	69	1897	17(5,1,1,0)	0.37(0.11,0.02,0.02,0.00)
55	69	3816	158(151,0,0,50)	3.41(3.26,0.00,0.00,1.08)
56	69	7186	16(11,6,3,0)	0.35(0.24,0.13,0.06,0.00)
57	69	7503	34(30,15,14,18)	0.73(0.65,0.32,0.30,0.39)
58	69	9713	17(15,0,0,6)	0.37(0.32,0.00,0.00,0.13)
59	69	10640	95(87,32,32,40)	2.05(1.88,0.69,0.69,0.86)
60	69	11356	30(27,6,6,14)	0.65(0.58,0.13,0.13,0.30)
61	69	12615	38(1,4,0,4)	0.82(0.02,0.09,0.00,0.09)
62	69	13619	105(104,46,46,56)	2.26(2.24,0.99,0.99,1.21)
63	69	13679	25(23,0,0,12)	0.54(0.50,0.00,0.00,0.26)
64	69	18554	25(25,10,10,14)	0.54(0.54,0.22,0.22,0.30)
65	69	19112	138(129,105,96,118)	2.98(2.78,2.26,2.07,2.54)
66	69	19571	31(18,2,2,6)	0.67(0.39,0.04,0.04,0.13)
67	69	21305	25(24,6,6,10)	0.54(0.52,0.13,0.13,0.22)
68	69	21358	42(1,0,0,0)	0.91(0.02,0.00,0.00,0.00)
69	69	22559	14(10,0,0,0)	0.30(0.22,0.00,0.00,0.00)
70	70	913	17(14,12,12,12)	0.37(0.30,0.26,0.26,0.26)
71	70	2794	1860(1838,1666,1648,1742)	40.11(39.64,35.93,35.54,37.57)
72	70	2851	27(23,19,17,18)	0.58(0.50,0.41,0.37,0.39)
73	70	3862	11(2,0,0,2)	0.24(0.04,0.00,0.00,0.04)
74	70	6472	240(10,6,6,6)	5.18(0.22,0.13,0.13,0.13)
75	70	7077	15(7,4,4,4)	0.32(0.15,0.09,0.09,0.09)
76	70	10820	20(3,17,0,0)	0.43(0.06,0.37,0.00,0.00)
77	70	11779	20(19,12,12,14)	0.43(0.41,0.26,0.26,0.30)
78	70	11812	14(13,8,8,10)	0.30(0.28,0.17,0.17,0.22)
79	70	14372	47(45,0,0,8)	1.01(0.97,0.00,0.00,0.17)
80	70	14670	17(10,5,0,6)	0.37(0.22,0.11,0.00,0.13)
81	70	22277	97(91,14,14,28)	2.09(1.96,0.30,0.30,0.60)
82	70	22502	459(405,4,4,138)	9.90(8.73,0.09,0.09,2.98)
83	70	22522	112(3,0,0,0)	2.42(0.06,0.00,0.00,0.00)
84	70	27761	33(30,6,6,12)	0.71(0.65,0.13,0.13,0.26)
85	71	734	15(1,0,0,0)	0.32(0.02,0.00,0.00,0.00)
86	71	4586	23(20,20,20,20)	0.50(0.43,0.43,0.43,0.43)
87	71	4592	40(36,36,36,36)	0.86(0.78,0.78,0.78,0.78)
88	71	5594	29(25,0,0,4)	0.63(0.54,0.00,0.00,0.09)
89	71	5708	124(14,109,0,6)	2.67(0.30,2.35,0.00,0.13)
90	71	10772	39(31,0,0,14)	0.84(0.67,0.00,0.00,0.30)
91	71	12208	15(1,0,0,0)	0.32(0.02,0.00,0.00,0.00)
92	71	12412	33(2,2,2,2)	0.71(0.04,0.04,0.04,0.04)
93	71	13313	11(1,4,0,4)	0.24(0.02,0.09,0.00,0.09)
94	71	13583	16(14,8,8,12)	0.35(0.30,0.17,0.17,0.26)
95	59	735	12(1,0,0,0)	0.26(0.02,0.00,0.00,0.00)
96	71	18943	36(32,0,0,8)	0.78(0.69,0.00,0.00,0.17)
97	71	22403	36(1,33,0,0)	0.78(0.02,0.71,0.00,0.00)
98	71	22409	27(23,3,0,4)	0.58(0.50,0.06,0.00,0.09)
99	71	22498	26(22,0,0,4)	0.56(0.47,0.00,0.00,0.09)
100	71	23926	249(1,245,0,0)	5.37(0.02,5.28,0.00,0.00)
101	60	2285	20(15,0,0,0)	0.43(0.32,0.00,0.00,0.00)
102	72	2689	44(10,39,8,8)	0.95(0.22,0.84,0.17,0.17)
103	60	2613	12(11,0,0,2)	0.26(0.24,0.00,0.00,0.04)
104	72	9284	18(6,0,0,4)	0.39(0.13,0.00,0.00,0.09)
105	72	9889	12(7,0,0,2)	0.26(0.15,0.00,0.00,0.04)
106	72	15808	18(16,0,0,6)	0.39(0.35,0.00,0.00,0.13)
107	72	22107	11(6,5,0,4)	0.24(0.13,0.11,0.00,0.09)
108	72	22511	17(2,0,0,0)	0.37(0.04,0.00,0.00,0.00)
109	60	4007	26(17,8,8,8)	0.56(0.37,0.17,0.17,0.17)
110	73	3372	13(13,9,9,8)	0.28(0.28,0.19,0.19,0.17)
111	73	3776	38(6,2,2,4)	0.82(0.13,0.04,0.04,0.09)
112	73	4027	28(12,3,2,4)	0.60(0.26,0.06,0.04,0.09)
113	73	8145	22(22,13,13,18)	0.47(0.47,0.28,0.28,0.39)
114	73	8957	22(1,0,0,0)	0.47(0.02,0.00,0.00,0.00)
115	73	14371	11(3,2,0,0)	0.24(0.06,0.04,0.00,0.00)
116	60	13994	11(10,0,0,2)	0.24(0.22,0.00,0.00,0.04)
117	73	22285	11(2,0,0,0)	0.24(0.04,0.00,0.00,0.00)
118	73	23028	35(29,4,4,8)	0.75(0.63,0.09,0.09,0.17)
119	74	165	1809(6,1800,0,0)	39.01(0.13,38.82,0.00,0.00)
120	60	20306	11(9,0,0,0)	0.24(0.19,0.00,0.00,0.00)
121	74	5890	15(8,6,6,6)	0.32(0.17,0.13,0.13,0.13)
122	74	5893	25(8,0,0,0)	0.54(0.17,0.00,0.00,0.00)
123	74	6721	46(0,9,0,6)	0.99(0.00,0.19,0.00,0.13)
124	74	6724	32(0,5,0,4)	0.69(0.00,0.11,0.00,0.09)
125	74	6853	36(1,1,0,0)	0.78(0.02,0.02,0.00,0.00)
126	74	7704	24(19,0,0,8)	0.52(0.41,0.00,0.00,0.17)
127	74	12407	12(7,4,4,4)	0.26(0.15,0.09,0.09,0.09)
128	74	12742	13(5,0,0,2)	0.28(0.11,0.00,0.00,0.04)
129	74	12974	107(101,62,60,84)	2.31(2.18,1.34,1.29,1.81)
130	74	13630	24(2,2,2,2)	0.52(0.04,0.04,0.04,0.04)
131	60	22933	28(3,0,0,2)	0.60(0.06,0.00,0.00,0.04)
132	74	19227	11(10,6,6,10)	0.24(0.22,0.13,0.13,0.22)
133	74	21058	290(281,129,126,198)	6.25(6.06,2.78,2.72,4.27)
134	74	21091	11(5,2,2,2)	0.24(0.11,0.04,0.04,0.04)
135	74	22507	20(16,4,4,6)	0.43(0.35,0.09,0.09,0.13)
136	74	26199	11(1,0,0,0)	0.24(0.02,0.00,0.00,0.00)
137	75	137	46(43,0,0,0)	0.99(0.93,0.00,0.00,0.00)
138	75	21561	19(14,4,4,2)	0.41(0.30,0.09,0.09,0.04)
139	75	26486	55(49,24,24,30)	1.19(1.06,0.52,0.52,0.65)
140	78	21564	31(9,8,4,0)	0.67(0.19,0.17,0.09,0.00)
141	79	17389	72(1,0,0,0)	1.55(0.02,0.00,0.00,0.00)
142	63	2460	35(35,0,0,2)	0.75(0.75,0.00,0.00,0.04)
143	63	2791	19(19,14,14,16)	0.41(0.41,0.30,0.30,0.35)
144	63	3924	32(32,0,0,10)	0.69(0.69,0.00,0.00,0.22)
145	46	26422	27(27,4,4,4)	0.58(0.58,0.09,0.09,0.09)
146	63	4566	42(42,38,38,40)	0.91(0.91,0.82,0.82,0.86)
147	63	5785	237(234,66,63,112)	5.11(5.05,1.42,1.36,2.42)
148	63	8048	13(11,0,0,2)	0.28(0.24,0.00,0.00,0.04)
149	63	12514	21(1,0,0,0)	0.45(0.02,0.00,0.00,0.00)
150	63	22270	14(2,0,0,0)	0.30(0.04,0.00,0.00,0.00)
The numbers in the bracket are (reads with left primers, reads with right primers, reads with both primers, same junction on paired reads with at least a primer).
Normalized count=(Read count/Total number of read mapped on reference genome)*1000000.
Total number of read mapped on reference is 46368772, excluding the mapped reads unpaired, not primary alignment and supplementary alignment.
“leader_end” and “TRS_start” refer to the position of the end of leader and the position of the start of TRS identified in the reads >10.

### Sheet: novel__details
subgenome	leader_end	TRS_start	ACGAAC	ATG_postion	known_ATG	20_leader_seq	TRS_seq	first_orf_aa
1	47	26421	yes	26523	M	CAAACCAACCAACTTTCGAT	CTCTCGTGTTAAAAATCTGAATTCTTCTAGAGTTCCTGATCTTCTGGTCTAAACGAACTAAATATTATATTAGTTTTTCTGTTTGGAACTTTAATTTTAGCC	MADSNGTITVEELKKLLEQWNLVIGFLFLTWICLLQFAYANRNRFLYIIKLIFLWLLWPVTLACFVLAAVYRINWITGGIAIAMACLVGLMWLSYFIASFRLFARTRSMWSFNPETNILLNVPLHGTILTRPLLESELVIGAVILRGHLRIAGHHLGRCDIKDLPKEITVATSRTLSYYKLGASQRVAGDSGFAAYSRYRIGNYKLNTDHSSSSDNIALLVQ*
2	64	6935	no	7025	-	GATCTCTTGTAGATCTGTTC	TCTAAACTGATAAATATTATAATTTGGTTTTTACTATTAAGTGTTTGCCTAGGTTCTTTAATCTACTCAACCGCTGCTTTAGGTGTTTTA	MSNLGMPSYCTGYREGYLNSTNVTIATYCTGSIPCSVCLSGLDSLDTYPSLETIQITISSFKWDLTAFGLVAEWFLAYILFTRFFYVLGLAAIMQLFFSYFAVHFISNSWLMWLIINLVQMAPISAMVRMYIFFASFYYVWKSYVHVVDGCNSSTCMMCYKRNRATRVECTTIVNGVRRSFYVYANGGKGFCKLHNWNCVNCDTFCAGSTFISDEVARDLSLQFKRPINPTDQSSYIVDSVTVKNGSIHLYFDKAGQKTYERHSLSHFVNLDNLRANNTKGSLPINVIVFDGKSKCEESSAKSASVYYSQLMCQPILLLDQALVSDVGDSAEVAVKMFDAYVNTFSSTFNVPMEKLKTLVATAEAELAKNVSLDNVLSTFISAARQGFVDSDVETKDVV…
3	65	3913	no	3948	-	ATCTCTTGTAGATCTGTTCT	TGAAAGTAAACCTTCAGTTGAACAGAGAAAACAAG	MIRKSKLVLKKLQQLWKKLSSSQKTCYFILTLMAIFIQILPLLLVTLTSLS*
4	65	4577	no	4590	-	ATCTCTTGTAGATCTGTTCT	CTTAACGATCTAA	MKLLLQCHLAM*
5	65	5807	no	5859	-	ATCTCTTGTAGATCTGTTCT	ATAGACGGTGCTTTACTTACAAAGTCCTCAGAATACAAAGGTCCTATTACGG	MFSTKKTVTQQP*
6	65	6495	no	6551	-	ATCTCTTGTAGATCTGTTCT	TTAAACCAGCAAATAATAGTTTAAAAATTACAGAAGAGGTTGGCCACACAGATCTA	MAAYVDNSSLTIKKPNELSRVLGLKTLATHGLAAVNSVPWDTIANYAKPFLNKVVSTTTNIVTRCLNRVCTNYMPYFFTLLLQLCTFTRSTNSRIKASMPTTIAKNTVKSVGKFCLEASFNYLKSPNFSKLINIIIWFLLLSVCLGSLIYSTAALGVLMSNLGMPSYCTGYREGYLNSTNVTIATYCTGSIPCSVCLSGLDSLDTYPSLETIQITISSFKWDLTAFGLVAEWFLAYILFTRFFYVLGLAAIMQLFFSYFAVHFISNSWLMWLIINLVQMAPISAMVRMYIFFASFYYVWKSYVHVVDGCNSSTCMMCYKRNRATRVECTTIVNGVRRSFYVYANGGKGFCKLHNWNCVNCDTFCAGSTFISDEVARDLSLQFKRPINPTDQSSYIVDSV…
7	65	8113	no	8133	-	ATCTCTTGTAGATCTGTTCT	AGAAGCTGAACTTGCAAAGA	MCP*
8	65	10020	no	10070	-	ATCTCTTGTAGATCTGTTCT	CACCACAAACCTCTATCACCTCAGCTGTTTTGCAGAGTGGTTTTAGAAAA	MAFPSGKVEGCMVQVTCGTTTLNGLWLDDVVYCPRHVICTSEDMLNPNYEDLLIRKSNHNFLVQAGNVQLRVIGHSMQNCVLKLKVDTANPKTPKYKFVRIQPGQTFSVLACYNGSPSGVYQCAMRPNFTIKGSFLNGSCGSVGFNIDYDCVSFCYMHHMELPTGVHAGTDLEGNFYGPFVDRQTAQAAGTDTTITVNVLAWLYAAVINGDRWFLNRFTTTLNDFNLVAMKYNYEPLTQDHVDILGPLSAQTGIAVLDMCASLKELLQNGMNGRTILGSALLEDEFTPFDVVRQCSGVTFQSAVKRTIKGTHHWLLLTILTSLLVLVQSTQWSLFFFLYENAFLPFAMGIIAMSAFAMMFVKHKHAFLCLFLLPSLATVAYFNMVYMPASWVMRIMTWL…
9	65	10636	no	10662	-	ATCTCTTGTAGATCTGTTCT	TGGTACGGACACAACTATTACAGTTA	MF*
10	65	11664	no	11697	-	ATCTCTTGTAGATCTGTTCT	TCAACCGCTACTTTAGACTGACTCTTGGTGTTT	MIT*
11	48	26443	yes	26523	M	AAACCAACCAACTTTCGATC	TCTTCTAGAGTTCCTGATCTTCTGGTCTAAACGAACTAAATATTATATTAGTTTTTCTGTTTGGAACTTTAATTTTAGCC	MADSNGTITVEELKKLLEQWNLVIGFLFLTWICLLQFAYANRNRFLYIIKLIFLWLLWPVTLACFVLAAVYRINWITGGIAIAMACLVGLMWLSYFIASFRLFARTRSMWSFNPETNILLNVPLHGTILTRPLLESELVIGAVILRGHLRIAGHHLGRCDIKDLPKEITVATSRTLSYYKLGASQRVAGDSGFAAYSRYRIGNYKLNTDHSSSSDNIALLVQ*
12	65	13730	no	13736	-	ATCTCTTGTAGATCTGTTCT	CTAAAC	MTSLSLE*
13	66	736	no	785	-	TCTCTTGTAGATCTGTTCTC	TCAAGAAAACTGGAACACTAAACATAGCAGTGGTGTTACCCGTGAACTC	MRELNGGAYTRYVDNNFCGPDGYPLECIKDLLARAGKASCTLSEQLDFIDTKRGVYCCREHEHEIAWYTERSEKSYELQTPFEIKLAKKFDTFNGECPNFVFPLNSIIKTIQPRVEKKKLDGFMGRIRSVYPVASPNECNQMCLSTLMKCDHCGETSWQTGDFVKATCEFCGTENLTKEGATTCGYLPQNAVVKIYCPACHNSEVGPEHSLAEYHNESGLKTILRKGGRTIAFGGCVFSYVGCHNKCAYWVPRASANIGCNHTGVVGEGSEGLNDNLLEILQKEKVNINIVGDFKLNEEIAIILASFSASTSAFVETVKGLDYKAFKQIVESCGNFKVTKGKAKKGAWNIGEQKSILSPLYAFASEAARVVRSIFSRTLETAQNSVRVLQKAAITILDG…
14	66	3360	no	3375	-	TCTCTTGTAGATCTGTTCTC	TAAAACTTACTGACA	MYTLKMQTLWKKLKR*
15	66	5635	no	5681	-	TCTCTTGTAGATCTGTTCTC	TAAACAAGCTACAAAATATCTAGTACAACAGGAGTCACCTTTTGTT	MMSAPPAQYELKHGTFTCASEYTGNYQCGHYKHITSKETLYCIDGALLTKSSEYKGPITDVFYKENSYTTTIKPVTYKLDGVVCTEIDPKLDNYYKKDNSYFTEQPIDLVPNQPYPNASFDNFKFVCDNIKFADDLNQLTGYKKPASRELKVTFFPDLNGDVVAIDYKHYTPSFKKGAKLLHKPIVWHVNNATNKATYKPNTWCIRCLWSTKPVETSNSFDVLKSEDAQGMDNLACEDLKPVSEEVVENPTIQKDVLECNVKTTEVVGDIILKPANNSLKITEEVGHTDLMAAYVDNSSLTIKKPNELSRVLGLKTLATHGLAAVNSVPWDTIANYAKPFLNKVVSTTTNIVTRCLNRVCTNYMPYFFTLLLQLCTFTRSTNSRIKASMPTTIAKNTVK…
16	66	5773	no	5859	-	TCTCTTGTAGATCTGTTCTC	TAAACATATAACTTCTAAAGAAACTTTGTATTGCATAGACGGTGCTTTACTTACAAAGTCCTCAGAATACAAAGGTCCTATTACGG	MFSTKKTVTQQP*
17	66	6181	no	6243	-	TCTCTTGTAGATCTGTTCTC	TAAACACTACACACCCTCTTTTAAGAAAGGAGCTAAATTGTTACATAAACCTATTGTTTGGC	MLTMQLIKPRINQIPGVYVVFGAQNQLKHQIRLMY*
18	66	10857	no	10875	-	TCTCTTGTAGATCTGTTCTC	TAAAAGAATTACTGCAAA	MV*
19	66	13865	no	13898	-	TCTCTTGTAGATCTGTTCTC	TAAAAGAAATACTTGTCACATACAATTGTTGTG	MMIISIKRTGMIL*
20	66	14679	no	14699	-	TCTCTTGTAGATCTGTTCTC	TAATTTTAACAAAGACTTCT	MTLLCLRVSLRKEVLLN*
21	66	22502	no	22614	-	TCTCTTGTAGATCTGTTCTC	CAAACTTCTAACTTTAGAGTCCAACCAACAGAATCTATTGTTAGATTTCCTAATATTACAAACTTGTGCCCTTTTGGTGAAGTTTTTAACGCCACCAGATTTGCATCTGTTT	MLGTGRESATVLLIILSYIIPHHFPLLSVMECLLLN*
22	67	2194	no	2456	-	CTCTTGTAGATCTGTTCTCT	AGACGGTTGGGAAATTGTTAAATTTATCTCAACCTGTGCTTGTGAAATTGTCGGTGGACAAATTGTCACCTGTGCAAAGGAAATTAAGGAGAGTGTTCAGACATTCTTTAAGCTTGTAAATAAATTTTTGGCTTTGTGTGCTGACTCTATCATTATTGGTGGAGCTAAACTTAAAGCCTTGAATTTAGGTGAAACATTTGTCACGCACTCAAAGGGATTGTACAGAAAGTGTGTTAAATCCAGAGAAGAAACTGGCCTACTC	MPLKAPKEIIFLEGETLPTEVLTEEVVLKTGDLQPLEQPTSEAVEAPLVGTPVCINGLMLLEIKDTEKYCALAPNMMVTNNTFTLKGGAPTKVTFGDDTVIEVQGYKSVNITFELDERIDKVLNEKCSAYTVELGTEVNEFACVVADAVIKTLQPVSELLTPLGIDLDEWSMATYYLFDESGEFKLASHMYCSFYPPDEDEEEGDCEEEEFEPSTQYEYGTEDDYQGKPLEFGATSAALQPEEEQEEDWLDDDSQQTVGQQDGSEDNQTTTIQTIVEVQPQLEMELTPVVQTIEVNSFSGYLKLTDNVYIKNADIVEEAKKVKPTVVVNAANVYLKHGGGVAGALNKATNNAMQVESDDYIATNGPLKVGGSCVLSGHNLAKHCLHVVGPNVNKGEDIQ…
23	67	2292	no	2456	-	CTCTTGTAGATCTGTTCTCT	AGACATTCTTTAAGCTTGTAAATAAATTTTTGGCTTTGTGTGCTGACTCTATCATTATTGGTGGAGCTAAACTTAAAGCCTTGAATTTAGGTGAAACATTTGTCACGCACTCAAAGGGATTGTACAGAAAGTGTGTTAAATCCAGAGAAGAAACTGGCCTACTC	MPLKAPKEIIFLEGETLPTEVLTEEVVLKTGDLQPLEQPTSEAVEAPLVGTPVCINGLMLLEIKDTEKYCALAPNMMVTNNTFTLKGGAPTKVTFGDDTVIEVQGYKSVNITFELDERIDKVLNEKCSAYTVELGTEVNEFACVVADAVIKTLQPVSELLTPLGIDLDEWSMATYYLFDESGEFKLASHMYCSFYPPDEDEEEGDCEEEEFEPSTQYEYGTEDDYQGKPLEFGATSAALQPEEEQEEDWLDDDSQQTVGQQDGSEDNQTTTIQTIVEVQPQLEMELTPVVQTIEVNSFSGYLKLTDNVYIKNADIVEEAKKVKPTVVVNAANVYLKHGGGVAGALNKATNNAMQVESDDYIATNGPLKVGGSCVLSGHNLAKHCLHVVGPNVNKGEDIQ…
24	67	3362	no	3375	-	CTCTTGTAGATCTGTTCTCT	AAACTTACTGACA	MYTLKMQTLWKKLKR*
25	67	3916	no	3948	-	CTCTTGTAGATCTGTTCTCT	AAGTAAACCTTCAGTTGAACAGAGAAAACAAG	MIRKSKLVLKKLQQLWKKLSSSQKTCYFILTLMAIFIQILPLLLVTLTSLS*
26	67	4018	no	4044	-	CTCTTGTAGATCTGTTCTCT	AAACTTGTTACTTTATATTGACATTA	MAIFIQILPLLLVTLTSLS*
27	67	5875	no	5919	-	CTCTTGTAGATCTGTTCTCT	AAACAGTTACACAACAACCATAAAACCAGTTACTTATAAATTGG	MVLFVQKLTLSWTIIIRKTILISQSNQLILYQTNHIQTQASIILSLYVIISNLLMI*
28	67	7505	no	7531	-	CTCTTGTAGATCTGTTCTCT	AAACGTAATAGAGCAACAAGAGTCGA	MYNYC*
29	67	8205	no	8214	-	CTCTTGTAGATCTGTTCTCT	AAACTAAAG	MLLNVLNCHINLT*
30	52	21491	no	21536	-	CAACCAACTTTCGATCTCTT	GTAGACTTATAATTAGAGAAAACAACAGAGTTGTTATTTCTAGTG	MFLLTTKRTMFVFLVLLPLVSSQCVNLTTRTQLPPAYTNSFTRGVYYPDKVFRSSVLHSTQDLFLPFFSNVTWFHAIHVSGTNGTKRFDNPVLPFNDGVYFASTEKSNIIRGWIFGTTLDSKTQSLLIVNNATNVVIKVCEFQFCNDPFLGVYYHKNNKSWMESEFRVYSSANNCTFEYVSQPFLMDLEGKQGNFKNLREFVFKNIDGYFKIYSKHTPINLVRDLPQGFSALEPLVDLPIGINITRFQTLLALHRSYLTPGDSSSGWTAGAAAYYVGYLQPRTFLLKYNENGTITDAVDCALDPLSETKCTLKSFTVEKGIYQTSNFRVQPTESIVRFPNITNLCPFGEVFNATRFASVYAWNRKRISNCVADYSVLYNSASFSTFKCYGVSPTKLNDL…
31	67	13691	no	13736	-	CTCTTGTAGATCTGTTCTCT	AAACAATTTATAATTTACTTAAGGATTGTCCAGCTGTTGCTAAAC	MTSLSLE*
32	67	13916	no	13928	-	CTCTTGTAGATCTGTTCTCT	AAAAGGACTGGT	MIL*
33	67	14663	no	14699	-	CTCTTGTAGATCTGTTCTCT	AAACTGTCAAACCCGGTAATTTTAACAAAGACTTCT	MTLLCLRVSLRKEVLLN*
34	67	22278	no	22359	-	CTCTTGTAGATCTGTTCTCT	AAACTTTACTTGCTTTACATAGAAGTTATTTGACTCCTGGTGATTCTTCTTCAGGTTGGACAGCTGGTGCTGCAGCTTATT	MWVIFNLGLFY*
35	67	22404	no	22407	-	CTCTTGTAGATCTGTTCTCT	AAA	MEPLQML*
36	67	22490	no	22614	-	CTCTTGTAGATCTGTTCTCT	AAAGGAATCTATCAAACTTCTAACTTTAGAGTCCAACCAACAGAATCTATTGTTAGATTTCCTAATATTACAAACTTGTGCCCTTTTGGTGAAGTTTTTAACGCCACCAGATTTGCATCTGTTT	MLGTGRESATVLLIILSYIIPHHFPLLSVMECLLLN*
37	67	22503	no	22614	-	CTCTTGTAGATCTGTTCTCT	AAACTTCTAACTTTAGAGTCCAACCAACAGAATCTATTGTTAGATTTCCTAATATTACAAACTTGTGCCCTTTTGGTGAAGTTTTTAACGCCACCAGATTTGCATCTGTTT	MLGTGRESATVLLIILSYIIPHHFPLLSVMECLLLN*
38	68	738	no	785	-	TCTTGTAGATCTGTTCTCTA	AAGAAAACTGGAACACTAAACATAGCAGTGGTGTTACCCGTGAACTC	MRELNGGAYTRYVDNNFCGPDGYPLECIKDLLARAGKASCTLSEQLDFIDTKRGVYCCREHEHEIAWYTERSEKSYELQTPFEIKLAKKFDTFNGECPNFVFPLNSIIKTIQPRVEKKKLDGFMGRIRSVYPVASPNECNQMCLSTLMKCDHCGETSWQTGDFVKATCEFCGTENLTKEGATTCGYLPQNAVVKIYCPACHNSEVGPEHSLAEYHNESGLKTILRKGGRTIAFGGCVFSYVGCHNKCAYWVPRASANIGCNHTGVVGEGSEGLNDNLLEILQKEKVNINIVGDFKLNEEIAIILASFSASTSAFVETVKGLDYKAFKQIVESCGNFKVTKGKAKKGAWNIGEQKSILSPLYAFASEAARVVRSIFSRTLETAQNSVRVLQKAAITILDG…
39	68	2689	no	2745	-	TCTTGTAGATCTGTTCTCTA	AACAAACAATACCTTCACACTCAAAGGCGGTGCACCAACAAAGGTTACTTTTGGTG	MTL*
40	68	4580	no	4590	-	TCTTGTAGATCTGTTCTCTA	AACGATCTAA	MKLLLQCHLAM*
41	68	5789	no	5859	-	TCTTGTAGATCTGTTCTCTA	AAAGAAACTTTGTATTGCATAGACGGTGCTTTACTTACAAAGTCCTCAGAATACAAAGGTCCTATTACGG	MFSTKKTVTQQP*
42	55	21538	yes	21563	S	CCAACTTTCGATCTCTTGTA	GTTCTTGTTAACAACTAAACGAACA	MFVFLVLLPLVSSQCVNLTTRTQLPPAYTNSFTRGVYYPDKVFRSSVLHSTQDLFLPFFSNVTWFHAIHVSGTNGTKRFDNPVLPFNDGVYFASTEKSNIIRGWIFGTTLDSKTQSLLIVNNATNVVIKVCEFQFCNDPFLGVYYHKNNKSWMESEFRVYSSANNCTFEYVSQPFLMDLEGKQGNFKNLREFVFKNIDGYFKIYSKHTPINLVRDLPQGFSALEPLVDLPIGINITRFQTLLALHRSYLTPGDSSSGWTAGAAAYYVGYLQPRTFLLKYNENGTITDAVDCALDPLSETKCTLKSFTVEKGIYQTSNFRVQPTESIVRFPNITNLCPFGEVFNATRFASVYAWNRKRISNCVADYSVLYNSASFSTFKCYGVSPTKLNDLCFTNVYADS…
43	68	8072	no	8081	-	TCTTGTAGATCTGTTCTCTA	AACGTACCA	MEKLKTLVATAEAELAKNVSLDNVLSTFISAARQGFVDSDVETKDVVECLKLSHQSDIEVTGDSCNNYMLTYNKVENMTPRDLGACIDCSARHINAQVAKSHNIALIWNVKDFMSLSEQLRKQIRSAAKKNNLPFKLTCATTRQVVNVVTTKIALKGGKIVNNWLKQLIKVTLVFLFVAAIFYLITPVHVMSKHTDFSSEIIGYKAIDGGVTRDIASTDTCFANKHADFDTWFSQRGGSYTNDKACPLIAAVITREVGFVVPGLPGTILRTTNGDFLHFLPRVFSAVGNICYTPSKLIEYTDFATSACVLAAECTIFKDASGKPVPYCYDTNVLEGSVAYESLRPDTRYVLMDGSIIQFPNTYLEGSVRVVTTFDSEYCRHGTCERSEAGVCVSTSGRW…
44	68	14223	no	14258	-	TCTTGTAGATCTGTTCTCTA	AACAAAGCCTTACATTAAGTGGGATTTGTTAAAAT	MTSRKRG*
45	68	14686	no	14699	-	TCTTGTAGATCTGTTCTCTA	AACAAAGACTTCT	MTLLCLRVSLRKEVLLN*
46	68	15777	no	15812	-	TCTTGTAGATCTGTTCTCTA	AAAGAACTTTAAGTCAGTTCTTTATTATCAAAACA	MFLCLKQNVGLRLTLLKDLMNFALNIQC*
47	55	26458	yes	26523	M	CCAACTTTCGATCTCTTGTA	GATCTTCTGGTCTAAACGAACTAAATATTATATTAGTTTTTCTGTTTGGAACTTTAATTTTAGCC	MADSNGTITVEELKKLLEQWNLVIGFLFLTWICLLQFAYANRNRFLYIIKLIFLWLLWPVTLACFVLAAVYRINWITGGIAIAMACLVGLMWLSYFIASFRLFARTRSMWSFNPETNILLNVPLHGTILTRPLLESELVIGAVILRGHLRIAGHHLGRCDIKDLPKEITVATSRTLSYYKLGASQRVAGDSGFAAYSRYRIGNYKLNTDHSSSSDNIALLVQ*
48	68	18051	no	18153	-	TCTTGTAGATCTGTTCTCTA	AACAGGACTCTTTAAAGATTGTAGTAAGGTAATCACTGGGTTACATCCTACACAGGCACCTACACACCTCAGTGTTGACACTAAATTCAAAACTGAAGGTTT	MC*
49	68	21926	no	21936	-	TCTTGTAGATCTGTTCTCTA	AACGCTACTA	MLLLKSVNFNFVMIHFWVFITTKTTKVGWKVSSEFILVRIIALLNMSLSLFLWTLKENRVISKILGNLCLRILMVILKYILSTRLLI*
50	68	23365	no	23403	-	TCTTGTAGATCTGTTCTCTA	AACAAATACTTCTAACCAGGTTGCTGTTCTTTATCAGG	MLTAQKSLLLFMQINLLLLGVFILQVLMFFKHVQAV*
51	55	26461	yes	26523	M	CCAACTTTCGATCTCTTGTA	CTTCTGGTCTAAACGAACTAAATATTATATTAGTTTTTCTGTTTGGAACTTTAATTTTAGCC	MADSNGTITVEELKKLLEQWNLVIGFLFLTWICLLQFAYANRNRFLYIIKLIFLWLLWPVTLACFVLAAVYRINWITGGIAIAMACLVGLMWLSYFIASFRLFARTRSMWSFNPETNILLNVPLHGTILTRPLLESELVIGAVILRGHLRIAGHHLGRCDIKDLPKEITVATSRTLSYYKLGASQRVAGDSGFAAYSRYRIGNYKLNTDHSSSSDNIALLVQ*
52	68	25425	no	25457	-	TCTTGTAGATCTGTTCTCTA	AACTGTAACTTTGAAGCAAGGTGAAATCAAGG	MLLLQILFALLQRYRYKPHSLSDGLLLALHFLLFFRALPKS*
53	69	705	no	726	-	CTTGTAGATCTGTTCTCTAA	ACGAGCTTGGCACTGATCCTT	MKIFKKTGTLNIAVVLPVNSCVSLTEGHTLAMSITTSVALMATLLSALKTF*
54	69	1897	no	1977	-	CTTGTAGATCTGTTCTCTAA	ACGATCAATTTTCTCCCGCACTCTTGAAACTGCTCAAAATTCTGTGCGTGTTTTACAGAAGGCCGCTATAACAATACTAG	MEFHSIH*
55	69	3816	no	3842	-	CTTGTAGATCTGTTCTCTAA	ACAAACTTGTTTCAAGCTTTTTGGAA	MKSEKQVEQKIAEIPKEEVKPFITESKPSVEQRKQDDKKIKACVEEVTTTLEETKFLTENLLLYIDINGNLHPDSATLVSDIDITFLKKDAPYIVGDVVQEGVLTAVVIPTKKAGGTTEMLAKALRKVPTDNYITTYPGQGLNGYTVEEAKTVLKKCKSAFYILPSIISNEKQEILGTVSWNLREMLAHAEETRKLMPVCVETKAIVSTIQRKYKGIKIQEGVVDYGARFYFYTSKTTVASLINTLNDLNETLVTMPLGYVTHGLNLEEAARYMRSLKVPATVSVSSPDAVTAYNGYLTSSSKTPEEHFIETISLAGSYKDWSYSGQSTQLGIEFLKRGDKSVYYTSNPTTFHLDGEVITFDNLKTLLSLREVRTIKVFTTVDNINLHTQVVDMSMTYG…
56	69	7186	no	7210	-	CTTGTAGATCTGTTCTCTAA	ACAAATTACCATTTCATCTTTTAA	MGFNCFWLSCRVVFGIYSFH*
57	69	7503	no	7531	-	CTTGTAGATCTGTTCTCTAA	ACAAACGTAATAGAGCAACAAGAGTCGA	MYNYC*
58	69	9713	no	9768	-	CTTGTAGATCTGTTCTCTAA	ACAAAGCATTTCTATTGGTTCTTTAGTAATTACCTAAAGAGACGTGTAGTCTTTA	MVFPLVLLKKLRCAPFC*
59	69	10640	no	10662	-	CTTGTAGATCTGTTCTCTAA	ACGGACACAACTATTACAGTTA	MF*
60	69	11356	no	11367	-	CTTGTAGATCTGTTCTCTAA	AAGAACTGTGT	MMMVLGECGHL*
61	69	12615	no	12634	-	CTTGTAGATCTGTTCTCTAA	ACAATTCACCTAATTTAGC	MASYCNSFKGQFCCQITE*
62	69	13619	no	13625	-	CTTGTAGATCTGTTCTCTAA	ACGAAG	MTI*
63	69	13679	no	13685	-	CTTGTAGATCTGTTCTCTAA	ACCAAC	MKKQFIIYLRIVQLLLNMTSLSLE*
64	69	18554	no	18594	-	CTTGTAGATCTGTTCTCTAA	ACACACTTAAAAATCTCTCTGACAGAGTCGTATTTGTCTT	MGTWL*
65	69	19112	no	19148	-	CTTGTAGATCTGTTCTCTAA	ACAAAGCTTATAAAATAGAAGAATTATTCTATTCTT	MPHILTNSQMVYAYFGIAMSIDILLIPLFVDLTLECYLTLTCLVVMVAVCM*
66	69	19571	no	19631	-	CTTGTAGATCTGTTCTCTAA	ACAAACAATTTGATACTTATAACCTCTGGAACACTTTTACAAGACTTCAGAGTTTAGAAA	MWLLML*
67	69	21305	no	21317	-	CTTGTAGATCTGTTCTCTAA	GCGAACAAATAG	MVMSCMQITYFGGIQIQFSCLPILYLT*
68	69	21358	no	21397	-	CTTGTAGATCTGTTCTCTAA	ACAAATCCAATTCAGTTGTCTTCCTATTCTTTATTTGAC	MSKFPLKLRGTAVMSLKEGQINDMILSLLSKGRLIIRENNRVVISSDVLVNN*
69	69	22559	no	22614	-	CTTGTAGATCTGTTCTCTAA	ACAAACTTGTGCCCTTTTGGTGAAGTTTTTAACGCCACCAGATTTGCATCTGTTT	MLGTGRESATVLLIILSYIIPHHFPLLSVMECLLLN*
70	70	913	no	966	-	TTGTAGATCTGTTCTCTAAA	CGAACAACTGGACTTTATTGACACTAAGAGGGGTGTATACTGCTGCCGTGAAC	MSMKLLGTRNVLKRAMNCRHLLKLNWQRNLTPSMGNVQILYFP*
71	70	2794	no	2802	-	TTGTAGATCTGTTCTCTAAA	TGAACTTG	MKGLIKYLMRSALPIQLNSVQK*
72	70	2851	no	2871	-	TTGTAGATCTGTTCTCTAAA	TGAACTCGGTACAGAAGTAA	MSSPVLWQMLS*
73	70	3862	no	3948	-	TTGTAGATCTGTTCTCTAAA	TGAACAAAAGATCGCTGAGATTCCTAAAGAGGAAGTTAAGCCATTTATAACTGAAAGTAAACCTTCAGTTGAACAGAGAAAACAAG	MIRKSKLVLKKLQQLWKKLSSSQKTCYFILTLMAIFIQILPLLLVTLTSLS*
74	70	6472	no	6551	-	TTGTAGATCTGTTCTCTAAA	CGAAGTTGTAGGAGACATTATACTTAAACCAGCAAATAATAGTTTAAAAATTACAGAAGAGGTTGGCCACACAGATCTA	MAAYVDNSSLTIKKPNELSRVLGLKTLATHGLAAVNSVPWDTIANYAKPFLNKVVSTTTNIVTRCLNRVCTNYMPYFFTLLLQLCTFTRSTNSRIKASMPTTIAKNTVKSVGKFCLEASFNYLKSPNFSKLINIIIWFLLLSVCLGSLIYSTAALGVLMSNLGMPSYCTGYREGYLNSTNVTIATYCTGSIPCSVCLSGLDSLDTYPSLETIQITISSFKWDLTAFGLVAEWFLAYILFTRFFYVLGLAAIMQLFFSYFAVHFISNSWLMWLIINLVQMAPISAMVRMYIFFASFYYVWKSYVHVVDGCNSSTCMMCYKRNRATRVECTTIVNGVRRSFYVYANGGKGFCKLHNWNCVNCDTFCAGSTFISDEVARDLSLQFKRPINPTDQSSYIVDSV…
75	70	7077	no	7089	-	TTGTAGATCTGTTCTCTAAA	TGAACTCTACTA	MSLLQPTVLVLYLVVFVLVV*
76	70	10820	no	10844	-	TTGTAGATCTGTTCTCTAAA	CAAACTGGAATTGCCGTTTTAGAT	MCASLKELLQNGMNGRTILGSALLEDEFTPFDVVRQCSGVTFQSAVKRTIKGTHHWLLLTILTSLLVLVQSTQWSLFFFLYENAFLPFAMGIIAMSAFAMMFVKHKHAFLCLFLLPSLATVAYFNMVYMPASWVMRIMTWLDMVDTSLSGFKLKDCVMYASAVVLLILMTARTVYDDGARRVWTLMNVLTLVYKVYYGNALDQAISMWALIISVTSNYSGVVTTVMFLARGIVFMCVEYCPIFFITGNTLQCIMLVYCFLGYFCTCYFGLFCLLNRYFRLTLGVYDYLVSTQEFRYMNSQGLLPPKNSIDAFKLNIKLLGVGGKPCIKVATVQSKMSDVKCTSVVLLSVLQQLRVESSSKLWAQCVQLHNDILLAKDTTEAFEKMVSLLSVLLSMQGAV…
77	70	11779	no	11849	-	TTGTAGATCTGTTCTCTAAA	CAAACTCAACATTAAATTGTTGGGTGTTGGTGGCAAACCTTGTATCAAAGTAGCCACTGTACAGTCTAAA	MSDVKCTSVVLLSVLQQLRVESSSKLWAQCVQLHNDILLAKDTTEAFEKMVSLLSVLLSMQGAVDINKLCEEMLDNRATLQAIASEFSSLPSYAAFATAQEAYEQAVANGDSEVVLKKLKKSLNVAKSEFDRDAAMQRKLEKMADQAMTQMYKQARSEDKRAKVTSAMQTMLFTMLRKLDNDALNNIINNARDGCVPLNIIPLTTAAKLMVVIPDYNTYKNTCDGTTFTYASALWEIQQVVDADSKIVQLSEISMDNSPNLAWPLIVTALRANSAVKLQNNELSPVALRQMSCAAGTTQTACTDDNALAYYNTTKGGRFVLALLSDLQDLKWARFPKSDGTGTIYTELEPPCRFVTDTPKGPKVKYLYFIKGLNNLNRGMVLGSLAATVRLQAGNATEV…
78	70	11812	no	11849	-	TTGTAGATCTGTTCTCTAAA	CAAACCTTGTATCAAAGTAGCCACTGTACAGTCTAAA	MSDVKCTSVVLLSVLQQLRVESSSKLWAQCVQLHNDILLAKDTTEAFEKMVSLLSVLLSMQGAVDINKLCEEMLDNRATLQAIASEFSSLPSYAAFATAQEAYEQAVANGDSEVVLKKLKKSLNVAKSEFDRDAAMQRKLEKMADQAMTQMYKQARSEDKRAKVTSAMQTMLFTMLRKLDNDALNNIINNARDGCVPLNIIPLTTAAKLMVVIPDYNTYKNTCDGTTFTYASALWEIQQVVDADSKIVQLSEISMDNSPNLAWPLIVTALRANSAVKLQNNELSPVALRQMSCAAGTTQTACTDDNALAYYNTTKGGRFVLALLSDLQDLKWARFPKSDGTGTIYTELEPPCRFVTDTPKGPKVKYLYFIKGLNNLNRGMVLGSLAATVRLQAGNATEV…
79	70	14372	no	14381	-	TTGTAGATCTGTTCTCTAAA	CAAACTTTA	MFYSLQCSHLQVLDH*
80	70	14670	no	14699	-	TTGTAGATCTGTTCTCTAAA	CAAACCCGGTAATTTTAACAAAGACTTCT	MTLLCLRVSLRKEVLLN*
81	70	22277	no	22359	-	TTGTAGATCTGTTCTCTAAA	CAAACTTTACTTGCTTTACATAGAAGTTATTTGACTCCTGGTGATTCTTCTTCAGGTTGGACAGCTGGTGCTGCAGCTTATT	MWVIFNLGLFY*
82	70	22502	no	22614	-	TTGTAGATCTGTTCTCTAAA	CAAACTTCTAACTTTAGAGTCCAACCAACAGAATCTATTGTTAGATTTCCTAATATTACAAACTTGTGCCCTTTTGGTGAAGTTTTTAACGCCACCAGATTTGCATCTGTTT	MLGTGRESATVLLIILSYIIPHHFPLLSVMECLLLN*
83	70	22522	no	22614	-	TTGTAGATCTGTTCTCTAAA	CCAACCAACAGAATCTATTGTTAGATTTCCTAATATTACAAACTTGTGCCCTTTTGGTGAAGTTTTTAACGCCACCAGATTTGCATCTGTTT	MLGTGRESATVLLIILSYIIPHHFPLLSVMECLLLN*
84	70	27761	no	27825	-	TTGTAGATCTGTTCTCTAAA	TGAACTTTCATTAATTGACTTCTATTTGTGCTTTTTAGCCTTTCTGCTATTCCTTGTTTTAATT	MLIIFWFSLELQDHNETCHA*
85	71	734	no	785	-	TGTAGATCTGTTCTCTAAAC	TTTCAAGAAAACTGGAACACTAAACATAGCAGTGGTGTTACCCGTGAACTC	MRELNGGAYTRYVDNNFCGPDGYPLECIKDLLARAGKASCTLSEQLDFIDTKRGVYCCREHEHEIAWYTERSEKSYELQTPFEIKLAKKFDTFNGECPNFVFPLNSIIKTIQPRVEKKKLDGFMGRIRSVYPVASPNECNQMCLSTLMKCDHCGETSWQTGDFVKATCEFCGTENLTKEGATTCGYLPQNAVVKIYCPACHNSEVGPEHSLAEYHNESGLKTILRKGGRTIAFGGCVFSYVGCHNKCAYWVPRASANIGCNHTGVVGEGSEGLNDNLLEILQKEKVNINIVGDFKLNEEIAIILASFSASTSAFVETVKGLDYKAFKQIVESCGNFKVTKGKAKKGAWNIGEQKSILSPLYAFASEAARVVRSIFSRTLETAQNSVRVLQKAAITILDG…
86	71	4586	no	4590	-	TGTAGATCTGTTCTCTAAAC	CTAA	MKLLLQCHLAM*
87	71	4592	no	4607	-	TGTAGATCTGTTCTCTAAAC	GAAACTCTTGTTACA	MPLGYVTHGLNLEEAARYMRSLKVPATVSVSSPDAVTAYNGYLTSSSKTPEEHFIETISLAGSYKDWSYSGQSTQLGIEFLKRGDKSVYYTSNPTTFHLDGEVITFDNLKTLLSLREVRTIKVFTTVDNINLHTQVVDMSMTYGQQFGPTYLDGADVTKIKPHNSHEGKTFYVLPNDDTLRVEAFEYYHTTDPSFLGRYMSALNHTKKWKYPQVNGLTSIKWADNNCYLATALLTLQQIELKFNPPALQDAYYRARAGEAANFCALILAYCNKTVGELGDVRETMSYLFQHANLDSCKRVLNVVCKTCGQQQTTLKGVEAVMYMGTLSYEQFKKGVQIPCTCGKQATKYLVQQESPFVMMSAPPAQYELKHGTFTCASEYTGNYQCGHYKHITSKETLY…
88	71	5594	no	5681	-	TGTAGATCTGTTCTCTAAAC	GAACAATTTAAGAAAGGTGTTCAGATACCTTGTACGTGTGGTAAACAAGCTACAAAATATCTAGTACAACAGGAGTCACCTTTTGTT	MMSAPPAQYELKHGTFTCASEYTGNYQCGHYKHITSKETLYCIDGALLTKSSEYKGPITDVFYKENSYTTTIKPVTYKLDGVVCTEIDPKLDNYYKKDNSYFTEQPIDLVPNQPYPNASFDNFKFVCDNIKFADDLNQLTGYKKPASRELKVTFFPDLNGDVVAIDYKHYTPSFKKGAKLLHKPIVWHVNNATNKATYKPNTWCIRCLWSTKPVETSNSFDVLKSEDAQGMDNLACEDLKPVSEEVVENPTIQKDVLECNVKTTEVVGDIILKPANNSLKITEEVGHTDLMAAYVDNSSLTIKKPNELSRVLGLKTLATHGLAAVNSVPWDTIANYAKPFLNKVVSTTTNIVTRCLNRVCTNYMPYFFTLLLQLCTFTRSTNSRIKASMPTTIAKNTVK…
89	71	5708	no	5718	-	TGTAGATCTGTTCTCTAAAC	GAACTTAAGC	MVHLLVLVSTLVITSVVTINI*
90	71	10772	no	10791	-	TGTAGATCTGTTCTCTAAAC	GAACCTCTAACACAAGACC	MLTY*
91	71	12208	no	12219	-	TGTAGATCTGTTCTCTAAAC	GAAGTCTTTGA	MWLNLNLTVMQPCNVSWKRWLIKL*
92	71	12412	no	12417	-	TGTAGATCTGTTCTCTAAAC	CAACA	MQEMVVFP*
93	71	13313	no	13338	-	TGTAGATCTGTTCTCTAAAC	GTACAAATACCTACAACTTGTGCTA	MTLWVLHLKTQSVPSAVCGKVMAVVVINSANPCFSQLMHNRF*
94	71	13583	no	13625	-	TGTAGATCTGTTCTCTAAAC	TCCTAAAAACTAATTGTTGTCGCTTCCAAGAAAAGGACGAAG	MTI*
95	59	735	no	785	-	CTTTCGATCTCTTGTAGATC	TTCAAGAAAACTGGAACACTAAACATAGCAGTGGTGTTACCCGTGAACTC	MRELNGGAYTRYVDNNFCGPDGYPLECIKDLLARAGKASCTLSEQLDFIDTKRGVYCCREHEHEIAWYTERSEKSYELQTPFEIKLAKKFDTFNGECPNFVFPLNSIIKTIQPRVEKKKLDGFMGRIRSVYPVASPNECNQMCLSTLMKCDHCGETSWQTGDFVKATCEFCGTENLTKEGATTCGYLPQNAVVKIYCPACHNSEVGPEHSLAEYHNESGLKTILRKGGRTIAFGGCVFSYVGCHNKCAYWVPRASANIGCNHTGVVGEGSEGLNDNLLEILQKEKVNINIVGDFKLNEEIAIILASFSASTSAFVETVKGLDYKAFKQIVESCGNFKVTKGKAKKGAWNIGEQKSILSPLYAFASEAARVVRSIFSRTLETAQNSVRVLQKAAITILDG…
96	71	18943	no	18956	-	TGTAGATCTGTTCTCTAAAC	GAACTGAAGATTA	MRLVERFNTWLLKLHY*
97	71	22403	no	22407	-	TGTAGATCTGTTCTCTAAAC	GAAA	MEPLQML*
98	71	22409	no	22422	-	TGTAGATCTGTTCTCTAAAC	GGAACCATTACAG	ML*
99	71	22498	no	22614	-	TGTAGATCTGTTCTCTAAAC	CTATCAAACTTCTAACTTTAGAGTCCAACCAACAGAATCTATTGTTAGATTTCCTAATATTACAAACTTGTGCCCTTTTGGTGAAGTTTTTAACGCCACCAGATTTGCATCTGTTT	MLGTGRESATVLLIILSYIIPHHFPLLSVMECLLLN*
100	71	23926	no	24051	-	TGTAGATCTGTTCTCTAAAC	TTACAAAACACCACCAATTAAAGATTTTGGTGGTTTTAATTTTTCACAAATATTACCAGATCCATCAAAACCAAGCAAGAGGTCATTTATTGAAGATCTACTTTTCAACAAAGTGACACTTGCAG	MLASSNNMVIALVILLLETSFVHKSLTALLFCHLCSQMK*
101	60	2285	no	2456	-	TTTCGATCTCTTGTAGATCT	AGTGTTCAGACATTCTTTAAGCTTGTAAATAAATTTTTGGCTTTGTGTGCTGACTCTATCATTATTGGTGGAGCTAAACTTAAAGCCTTGAATTTAGGTGAAACATTTGTCACGCACTCAAAGGGATTGTACAGAAAGTGTGTTAAATCCAGAGAAGAAACTGGCCTACTC	MPLKAPKEIIFLEGETLPTEVLTEEVVLKTGDLQPLEQPTSEAVEAPLVGTPVCINGLMLLEIKDTEKYCALAPNMMVTNNTFTLKGGAPTKVTFGDDTVIEVQGYKSVNITFELDERIDKVLNEKCSAYTVELGTEVNEFACVVADAVIKTLQPVSELLTPLGIDLDEWSMATYYLFDESGEFKLASHMYCSFYPPDEDEEEGDCEEEEFEPSTQYEYGTEDDYQGKPLEFGATSAALQPEEEQEEDWLDDDSQQTVGQQDGSEDNQTTTIQTIVEVQPQLEMELTPVVQTIEVNSFSGYLKLTDNVYIKNADIVEEAKKVKPTVVVNAANVYLKHGGGVAGALNKATNNAMQVESDDYIATNGPLKVGGSCVLSGHNLAKHCLHVVGPNVNKGEDIQ…
102	72	2689	no	2745	-	GTAGATCTGTTCTCTAAACG	AACAAACAATACCTTCACACTCAAAGGCGGTGCACCAACAAAGGTTACTTTTGGTG	MTL*
103	60	2613	no	2630	-	TTTCGATCTCTTGTAGATCT	TTTGTATTAACGGGCTT	MLLEIKDTEKYCALAPNMMVTNNTFTLKGGAPTKVTFGDDTVIEVQGYKSVNITFELDERIDKVLNEKCSAYTVELGTEVNEFACVVADAVIKTLQPVSELLTPLGIDLDEWSMATYYLFDESGEFKLASHMYCSFYPPDEDEEEGDCEEEEFEPSTQYEYGTEDDYQGKPLEFGATSAALQPEEEQEEDWLDDDSQQTVGQQDGSEDNQTTTIQTIVEVQPQLEMELTPVVQTIEVNSFSGYLKLTDNVYIKNADIVEEAKKVKPTVVVNAANVYLKHGGGVAGALNKATNNAMQVESDDYIATNGPLKVGGSCVLSGHNLAKHCLHVVGPNVNKGEDIQLLKSAYENFNQHEVLLAPLLSAGIFGADPIHSLRVCVDTVRTNVYLAVFDKNLYDKLV…
104	72	9284	no	9288	-	GTAGATCTGTTCTCTAAACG	AACA	MIITDLYQEFSVV*
105	72	9889	no	9926	-	GTAGATCTGTTCTCTAAACG	AGCTCTTTATAATAAGTACAAGTATTTTAGTGGAGCA	MDTTSYREAACCHLAKALNDFSNSGSDVLYQPPQTSITSAVLQSGFRKMAFPSGKVEGCMVQVTCGTTTLNGLWLDDVVYCPRHVICTSEDMLNPNYEDLLIRKSNHNFLVQAGNVQLRVIGHSMQNCVLKLKVDTANPKTPKYKFVRIQPGQTFSVLACYNGSPSGVYQCAMRPNFTIKGSFLNGSCGSVGFNIDYDCVSFCYMHHMELPTGVHAGTDLEGNFYGPFVDRQTAQAAGTDTTITVNVLAWLYAAVINGDRWFLNRFTTTLNDFNLVAMKYNYEPLTQDHVDILGPLSAQTGIAVLDMCASLKELLQNGMNGRTILGSALLEDEFTPFDVVRQCSGVTFQSAVKRTIKGTHHWLLLTILTSLLVLVQSTQWSLFFFLYENAFLPFAMGII…
106	72	15808	no	15812	-	GTAGATCTGTTCTCTAAACG	AACA	MFLCLKQNVGLRLTLLKDLMNFALNIQC*
107	72	22107	no	22155	-	GTAGATCTGTTCTCTAAACG	AACAGGGTAATTTCAAAAATCTTAGGGAATTTGTGTTTAAGAATATTG	MVILKYILSTRLLI*
108	72	22511	no	22614	-	GTAGATCTGTTCTCTAAACG	AACTTTAGAGTCCAACCAACAGAATCTATTGTTAGATTTCCTAATATTACAAACTTGTGCCCTTTTGGTGAAGTTTTTAACGCCACCAGATTTGCATCTGTTT	MLGTGRESATVLLIILSYIIPHHFPLLSVMECLLLN*
109	60	4007	no	4044	-	TTTCGATCTCTTGTAGATCT	TTCCTCACAGAAAACTTGTTACTTTATATTGACATTA	MAIFIQILPLLLVTLTSLS*
110	73	3372	no	3375	-	TAGATCTGTTCTCTAAACGA	ACA	MYTLKMQTLWKKLKR*
111	73	3776	no	3780	-	TAGATCTGTTCTCTAAACGA	ACAA	MST*
112	73	4027	no	4044	-	TAGATCTGTTCTCTAAACGA	ACTTTATATTGACATTA	MAIFIQILPLLLVTLTSLS*
113	73	8145	no	8148	-	TAGATCTGTTCTCTAAACGA	ACA	MSYLLLFQQLGKGLLIQM*
114	73	8957	no	9019	-	TAGATCTGTTCTCTAAACGA	ACACCATCAAAACTTATAGAGTACACTGACTTTGCAACATCAGCTTGTGTTTTGGCTGCTGA	MYNF*
115	73	14371	no	14381	-	TAGATCTGTTCTCTAAACGA	GCAAACTTTA	MFYSLQCSHLQVLDH*
116	60	13994	no	14021	-	TTTCGATCTCTTGTAGATCT	CTTTGTTAAAAACAGTACAATTCTGTG	MPCEMLVLLVY*
117	73	22285	no	22359	-	TAGATCTGTTCTCTAAACGA	ACTTGCTTTACATAGAAGTTATTTGACTCCTGGTGATTCTTCTTCAGGTTGGACAGCTGGTGCTGCAGCTTATT	MWVIFNLGLFY*
118	73	23028	no	23046	-	TAGATCTGTTCTCTAAACGA	ACTTTCCTTTACAATCAT	MVSNPLMVLVTNHTE*
119	74	165	no	266	-	AGATCTGTTCTCTAAACGAA	GAGTAACTCGTCTATCTTCTGCAGGCTGCTTACGGTTTCGTCCGTGTTGCAGCCGATCATCAGCACATCTAGGTTTCGTCCGGGTGTGACCGAAAGGTAAG	MESLVPGFNEKTHVQLSLPVLQVRDVLVRGFGDSVEEVLSEARQHLKDGTCGLVEVEKGVLPQLEQPYVFIKRSDARTAPHGHVMVELVAELEGIQYGRSGETLGVLVPHVGEIPVAYRKVLLRKNGNKGAGGHSYGADLKSFDLGDELGTDPYEDFQENWNTKHSSGVTRELMRELNGGAYTRYVDNNFCGPDGYPLECIKDLLARAGKASCTLSEQLDFIDTKRGVYCCREHEHEIAWYTERSEKSYELQTPFEIKLAKKFDTFNGECPNFVFPLNSIIKTIQPRVEKKKLDGFMGRIRSVYPVASPNECNQMCLSTLMKCDHCGETSWQTGDFVKATCEFCGTENLTKEGATTCGYLPQNAVVKIYCPACHNSEVGPEHSLAEYHNESGLKTILRK…
120	60	20306	no	20309	-	TTTCGATCTCTTGTAGATCT	GCT	MPSNISFMEILVIVS*
121	74	5890	no	5919	-	AGATCTGTTCTCTAAACGAA	AACCATAAAACCAGTTACTTATAAATTGG	MVLFVQKLTLSWTIIIRKTILISQSNQLILYQTNHIQTQASIILSLYVIISNLLMI*
122	74	5893	no	5919	-	AGATCTGTTCTCTAAACGAA	CATAAAACCAGTTACTTATAAATTGG	MVLFVQKLTLSWTIIIRKTILISQSNQLILYQTNHIQTQASIILSLYVIISNLLMI*
123	74	6721	no	6770	-	AGATCTGTTCTCTAAACGAA	AACTACTAACATAGTTACACGGTGTTTAAACCGTGTTTGTACTAATTAT	MPYFFTLLLQLCTFTRSTNSRIKASMPTTIAKNTVKSVGKFCLEASFNYLKSPNFSKLINIIIWFLLLSVCLGSLIYSTAALGVLMSNLGMPSYCTGYREGYLNSTNVTIATYCTGSIPCSVCLSGLDSLDTYPSLETIQITISSFKWDLTAFGLVAEWFLAYILFTRFFYVLGLAAIMQLFFSYFAVHFISNSWLMWLIINLVQMAPISAMVRMYIFFASFYYVWKSYVHVVDGCNSSTCMMCYKRNRATRVECTTIVNGVRRSFYVYANGGKGFCKLHNWNCVNCDTFCAGSTFISDEVARDLSLQFKRPINPTDQSSYIVDSVTVKNGSIHLYFDKAGQKTYERHSLSHFVNLDNLRANNTKGSLPINVIVFDGKSKCEESSAKSASVYYSQLMCQ…
124	74	6724	no	6770	-	AGATCTGTTCTCTAAACGAA	TACTAACATAGTTACACGGTGTTTAAACCGTGTTTGTACTAATTAT	MPYFFTLLLQLCTFTRSTNSRIKASMPTTIAKNTVKSVGKFCLEASFNYLKSPNFSKLINIIIWFLLLSVCLGSLIYSTAALGVLMSNLGMPSYCTGYREGYLNSTNVTIATYCTGSIPCSVCLSGLDSLDTYPSLETIQITISSFKWDLTAFGLVAEWFLAYILFTRFFYVLGLAAIMQLFFSYFAVHFISNSWLMWLIINLVQMAPISAMVRMYIFFASFYYVWKSYVHVVDGCNSSTCMMCYKRNRATRVECTTIVNGVRRSFYVYANGGKGFCKLHNWNCVNCDTFCAGSTFISDEVARDLSLQFKRPINPTDQSSYIVDSVTVKNGSIHLYFDKAGQKTYERHSLSHFVNLDNLRANNTKGSLPINVIVFDGKSKCEESSAKSASVYYSQLMCQ…
125	74	6853	no	7025	-	AGATCTGTTCTCTAAACGAA	TACTATAGCAAAGAATACTGTTAAGAGTGTCGGTAAATTTTGTCTAGAGGCTTCATTTAATTATTTGAAGTCACCTAATTTTTCTAAACTGATAAATATTATAATTTGGTTTTTACTATTAAGTGTTTGCCTAGGTTCTTTAATCTACTCAACCGCTGCTTTAGGTGTTTTA	MSNLGMPSYCTGYREGYLNSTNVTIATYCTGSIPCSVCLSGLDSLDTYPSLETIQITISSFKWDLTAFGLVAEWFLAYILFTRFFYVLGLAAIMQLFFSYFAVHFISNSWLMWLIINLVQMAPISAMVRMYIFFASFYYVWKSYVHVVDGCNSSTCMMCYKRNRATRVECTTIVNGVRRSFYVYANGGKGFCKLHNWNCVNCDTFCAGSTFISDEVARDLSLQFKRPINPTDQSSYIVDSVTVKNGSIHLYFDKAGQKTYERHSLSHFVNLDNLRANNTKGSLPINVIVFDGKSKCEESSAKSASVYYSQLMCQPILLLDQALVSDVGDSAEVAVKMFDAYVNTFSSTFNVPMEKLKTLVATAEAELAKNVSLDNVLSTFISAARQGFVDSDVETKDVV…
126	74	7704	no	7758	-	AGATCTGTTCTCTAAACGAA	CAATAAATCCTACTGACCAGTCTTCTTACATCGTTGATAGTGTTACAGTGAAGA	MVPSIFTLIKLVKRLMKDILSLILLT*
127	74	12407	no	12417	-	AGATCTGTTCTCTAAACGAA	ATTATCAACA	MQEMVVFP*
128	74	12742	no	12759	-	AGATCTGTTCTCTAAACGAA	ACAAACTGCTTGCACTG	MTMR*
129	74	12974	no	12986	-	AGATCTGTTCTCTAAACGAA	CTAAATAGAGGT	MVLGSLAATVRLQAGNATEVPANSTVLSFCAFAVDAAKAYKDYLASGGQPITNCVKMLCTHTGTGQAITVTPEANMDQESFGGASCCLYCRCHIDHPNPKGFCDLKGKYVQIPTTCANDPVGFTLKNTVCTVCGMWKGYGCSCDQLREPMLQSADAQSFLNGFAV*
130	74	13630	no	13685	-	AGATCTGTTCTCTAAACGAA	AATTTAATTGATTCTTACTTTGTAGTTAAGAGACACACTTTCTCTAACTACCAAC	MKKQFIIYLRIVQLLLNMTSLSLE*
131	60	22933	no	23004	-	TTTCGATCTCTTGTAGATCT	GAAGTCTAATCTCAAACCTTTTGAGAGAGATATTTCAACTGAAATCTATCAGGCCGGTAGCACACCTTGTA	MVLKVLIVTFLYNHMVSNPLMVLVTNHTE*
132	74	19227	no	19283	-	AGATCTGTTCTCTAAACGAA	CATTGTTTGTAGATTTGACACTAGAGTGCTATCTAACCTTAACTTGCCTGGTTGTG	MVAVCM*
133	74	21058	no	21071	-	AGATCTGTTCTCTAAACGAA	CCTAAGACTAAAA	MLQKKMTLKRVFSLTFVGLYNKS*
134	74	21091	no	21188	-	AGATCTGTTCTCTAAACGAA	TCTAAAGAGGGTTTTTTCACTTACATTTGTGGGTTTATACAACAAAAGCTAGCTCTTGGAGGTTCCGTGGCTATAAAGATAACAGAACATTCTTGGA	MLIFISSWDTSHGGQPLLLM*
135	74	22507	no	22614	-	AGATCTGTTCTCTAAACGAA	TTCTAACTTTAGAGTCCAACCAACAGAATCTATTGTTAGATTTCCTAATATTACAAACTTGTGCCCTTTTGGTGAAGTTTTTAACGCCACCAGATTTGCATCTGTTT	MLGTGRESATVLLIILSYIIPHHFPLLSVMECLLLN*
136	74	26199	no	26231	-	AGATCTGTTCTCTAAACGAA	GACTACTAGCGTGCCTTTGTAAGCACAAGCTG	MSTNLCTHSFRKRQVR*
137	75	137	no	266	-	GATCTGTTCTCTAAACGAAC	TAACTAATTACTGTCGTTGACAGGACACGAGTAACTCGTCTATCTTCTGCAGGCTGCTTACGGTTTCGTCCGTGTTGCAGCCGATCATCAGCACATCTAGGTTTCGTCCGGGTGTGACCGAAAGGTAAG	MESLVPGFNEKTHVQLSLPVLQVRDVLVRGFGDSVEEVLSEARQHLKDGTCGLVEVEKGVLPQLEQPYVFIKRSDARTAPHGHVMVELVAELEGIQYGRSGETLGVLVPHVGEIPVAYRKVLLRKNGNKGAGGHSYGADLKSFDLGDELGTDPYEDFQENWNTKHSSGVTRELMRELNGGAYTRYVDNNFCGPDGYPLECIKDLLARAGKASCTLSEQLDFIDTKRGVYCCREHEHEIAWYTERSEKSYELQTPFEIKLAKKFDTFNGECPNFVFPLNSIIKTIQPRVEKKKLDGFMGRIRSVYPVASPNECNQMCLSTLMKCDHCGETSWQTGDFVKATCEFCGTENLTKEGATTCGYLPQNAVVKIYCPACHNSEVGPEHSLAEYHNESGLKTILRK…
138	75	21561	no	21563	S	GATCTGTTCTCTAAACGAAC	CA	MFVFLVLLPLVSSQCVNLTTRTQLPPAYTNSFTRGVYYPDKVFRSSVLHSTQDLFLPFFSNVTWFHAIHVSGTNGTKRFDNPVLPFNDGVYFASTEKSNIIRGWIFGTTLDSKTQSLLIVNNATNVVIKVCEFQFCNDPFLGVYYHKNNKSWMESEFRVYSSANNCTFEYVSQPFLMDLEGKQGNFKNLREFVFKNIDGYFKIYSKHTPINLVRDLPQGFSALEPLVDLPIGINITRFQTLLALHRSYLTPGDSSSGWTAGAAAYYVGYLQPRTFLLKYNENGTITDAVDCALDPLSETKCTLKSFTVEKGIYQTSNFRVQPTESIVRFPNITNLCPFGEVFNATRFASVYAWNRKRISNCVADYSVLYNSASFSTFKCYGVSPTKLNDLCFTNVYADS…
139	75	26486	no	26523	M	GATCTGTTCTCTAAACGAAC	TATATTAGTTTTTCTGTTTGGAACTTTAATTTTAGCC	MADSNGTITVEELKKLLEQWNLVIGFLFLTWICLLQFAYANRNRFLYIIKLIFLWLLWPVTLACFVLAAVYRINWITGGIAIAMACLVGLMWLSYFIASFRLFARTRSMWSFNPETNILLNVPLHGTILTRPLLESELVIGAVILRGHLRIAGHHLGRCDIKDLPKEITVATSRTLSYYKLGASQRVAGDSGFAAYSRYRIGNYKLNTDHSSSSDNIALLVQ*
140	78	21564	no	21744	-	CTGTTCTCTAAACGAACTTT	TGTTTGTTTTTCTTGTTTTATTGCCACTAGTCTCTAGTCAGTGTGTTAATCTTACAACCAGAACTCAATTACCCCCTGCATACACTAATTCTTTCACACGTGGTGTTTATTACCCTGACAAAGTTTTCAGATCCTCAGTTTTACATTCAACTCAGGACTTGTTCTTACCTTTCTTTTCCA	MLLGSMLYMSLGPMVLRGLITLSYHLMMVFILLPLRSLT*
141	79	17389	no	17399	-	TGTTCTCTAAACGAACTTTA	AGTGTTGTCA	MPDYVLSTMCTLATLLNYLHHAHC*
142	63	2460	no	2630	-	CGATCTCTTGTAGATCTGTT	CTCTAAAAGCCCCAAAAGAAATTATCTTCTTAGAGGGAGAAACACTTCCCACAGAAGTGTTAACAGAGGAAGTTGTCTTGAAAACTGGTGATTTACAACCATTAGAACAACCTACTAGTGAAGCTGTTGAAGCTCCATTGGTTGGTACACCAGTTTGTATTAACGGGCTT	MLLEIKDTEKYCALAPNMMVTNNTFTLKGGAPTKVTFGDDTVIEVQGYKSVNITFELDERIDKVLNEKCSAYTVELGTEVNEFACVVADAVIKTLQPVSELLTPLGIDLDEWSMATYYLFDESGEFKLASHMYCSFYPPDEDEEEGDCEEEEFEPSTQYEYGTEDDYQGKPLEFGATSAALQPEEEQEEDWLDDDSQQTVGQQDGSEDNQTTTIQTIVEVQPQLEMELTPVVQTIEVNSFSGYLKLTDNVYIKNADIVEEAKKVKPTVVVNAANVYLKHGGGVAGALNKATNNAMQVESDDYIATNGPLKVGGSCVLSGHNLAKHCLHVVGPNVNKGEDIQLLKSAYENFNQHEVLLAPLLSAGIFGADPIHSLRVCVDTVRTNVYLAVFDKNLYDKLV…
143	63	2791	no	2802	-	CGATCTCTTGTAGATCTGTT	TTTTGAACTTG	MKGLIKYLMRSALPIQLNSVQK*
144	63	3924	no	3948	-	CGATCTCTTGTAGATCTGTT	CTTCAGTTGAACAGAGAAAACAAG	MIRKSKLVLKKLQQLWKKLSSSQKTCYFILTLMAIFIQILPLLLVTLTSLS*
145	46	26422	yes	26523	M	ACAAACCAACCAACTTTCGA	TCTCGTGTTAAAAATCTGAATTCTTCTAGAGTTCCTGATCTTCTGGTCTAAACGAACTAAATATTATATTAGTTTTTCTGTTTGGAACTTTAATTTTAGCC	MADSNGTITVEELKKLLEQWNLVIGFLFLTWICLLQFAYANRNRFLYIIKLIFLWLLWPVTLACFVLAAVYRINWITGGIAIAMACLVGLMWLSYFIASFRLFARTRSMWSFNPETNILLNVPLHGTILTRPLLESELVIGAVILRGHLRIAGHHLGRCDIKDLPKEITVATSRTLSYYKLGASQRVAGDSGFAAYSRYRIGNYKLNTDHSSSSDNIALLVQ*
146	63	4566	no	4590	-	CGATCTCTTGTAGATCTGTT	TTATCAACACACTTAACGATCTAA	MKLLLQCHLAM*
147	63	5785	no	5859	-	CGATCTCTTGTAGATCTGTT	TTCTAAAGAAACTTTGTATTGCATAGACGGTGCTTTACTTACAAAGTCCTCAGAATACAAAGGTCCTATTACGG	MFSTKKTVTQQP*
148	63	8048	no	8081	-	CGATCTCTTGTAGATCTGTT	GTTAATACGTTTTCATCAACTTTTAACGTACCA	MEKLKTLVATAEAELAKNVSLDNVLSTFISAARQGFVDSDVETKDVVECLKLSHQSDIEVTGDSCNNYMLTYNKVENMTPRDLGACIDCSARHINAQVAKSHNIALIWNVKDFMSLSEQLRKQIRSAAKKNNLPFKLTCATTRQVVNVVTTKIALKGGKIVNNWLKQLIKVTLVFLFVAAIFYLITPVHVMSKHTDFSSEIIGYKAIDGGVTRDIASTDTCFANKHADFDTWFSQRGGSYTNDKACPLIAAVITREVGFVVPGLPGTILRTTNGDFLHFLPRVFSAVGNICYTPSKLIEYTDFATSACVLAAECTIFKDASGKPVPYCYDTNVLEGSVAYESLRPDTRYVLMDGSIIQFPNTYLEGSVRVVTTFDSEYCRHGTCERSEAGVCVSTSGRW…
149	63	12514	no	12519	-	CGATCTCTTGTAGATCTGTT	GTGTG	MVQHLLMHQHCGKSNRL*
150	63	22270	no	22359	-	CGATCTCTTGTAGATCTGTT	TAGGTTTCAAACTTTACTTGCTTTACATAGAAGTTATTTGACTCCTGGTGATTCTTCTTCAGGTTGGACAGCTGGTGCTGCAGCTTATT	MWVIFNLGLFY*
“peak_leader” and “peak_TRS_start” point to the leader-TRS junctions in sheet "novel", “ACGAAC” indicates if there is a ACGAAC sequences in the “TRS_seq” (TRS sequences), “20_leader_seq” refers to the 20 sequences before the end of the leader, “AUG_postion” and “first_orf_aa” refer to the first AUG position and translated orf of the sgmRNA, and “known_ATG” indicates if the first AUG position is t…
