## Supplementary Table 10 for "Identification and quantification of SARS-CoV-2 leader subgenomic mRNA gene junctions in nasopharyngeal samples shows phasic transcription in animal models of COVID-19 and dysregulation at later time points that can also be identified in humans"

### Sheet: known
	subgenome	ref_leader_end	peak_leader_end	ref_TRS_start	peak_TRS_start	peak_count	peak_normalized_count	cluster_count	cluster_normalized_count
Patient1-day1	S	65	0	21552	0	0	0	0	0
	ORF3a	69	0	25385	0	0	0	0	0
	E	69	0	26237	0	0	0	0	0
	M	65	0	26469	0	0	0	0	0
	ORF6	69	0	27041	0	0	0	0	0
	ORF7a	69	0	27388	0	0	0	0	0
	ORF7b	65	0	27644	0	0	0	0	0
	ORF8	65	0	27884	0	0	0	0	0
	N	65	65	28256	28256	453(447,423,417,0,0)	46996.58(46374.11,43884.22,43261.75,0.00,0.00)	460(454,429,423,0,0)	47722.79(47100.32,44506.69,43884.22,0.00,0.00)
	ORF10	65	0	29530	0	0	0	0	0
Patient2-day1	S	65	65	21552	21552	116(113,60,58,0,0)	105.88(103.14,54.76,52.94,0.00,0.00)	116(113,60,58,0,0)	105.88(103.14,54.76,52.94,0.00,0.00)
	ORF3a	69	69	25385	25385	87(86,12,11,0,0)	79.41(78.50,10.95,10.04,0.00,0.00)	118(117,14,13,0,0)	107.70(106.79,12.78,11.87,0.00,0.00)
	E	69	0	26237	0	0	0	0	0
	M	65	65	26469	26469	565(557,93,91,0,0)	515.70(508.40,84.89,83.06,0.00,0.00)	581(572,98,96,0,0)	530.30(522.09,89.45,87.62,0.00,0.00)
	ORF6	69	69	27041	27041	545(527,528,510,0,0)	497.45(481.02,481.93,465.50,0.00,0.00)	553(535,535,517,0,0)	504.75(488.32,488.32,471.89,0.00,0.00)
	ORF7a	69	69	27388	27388	5(5,1,1,0,0)	4.56(4.56,0.91,0.91,0.00,0.00)	5(5,1,1,0,0)	4.56(4.56,0.91,0.91,0.00,0.00)
	ORF7b	65	0	27644	0	0	0	0	0
	ORF8	65	65	27884	27884	1(1,0,0,0,0)	0.91(0.91,0.00,0.00,0.00,0.00)	1(1,0,0,0,0)	0.91(0.91,0.00,0.00,0.00,0.00)
	N	65	65	28256	28256	5039(4895,4590,4461,0,0)	4599.31(4467.88,4189.49,4071.75,0.00,0.00)	5167(5021,4711,4580,0,0)	4716.15(4582.89,4299.93,4180.37,0.00,0.00)
	ORF10	65	0	29530	0	0	0	0	0
Patient3-day1	S	65	0	21552	0	0	0	0	0
	ORF3a	69	0	25385	0	0	0	0	0
	E	69	69	26237	26237	152(143,34,31,0,0)	174.13(163.82,38.95,35.51,0.00,0.00)	154(145,35,32,0,0)	176.43(166.11,40.10,36.66,0.00,0.00)
	M	65	65	26469	26469	266(262,41,40,0,0)	304.73(300.15,46.97,45.82,0.00,0.00)	268(264,41,40,0,0)	307.03(302.44,46.97,45.82,0.00,0.00)
	ORF6	69	69	27041	27041	347(339,325,317,0,0)	397.53(388.37,372.33,363.16,0.00,0.00)	352(344,329,321,0,0)	403.26(394.09,376.91,367.74,0.00,0.00)
	ORF7a	69	0	27388	0	0	0	0	0
	ORF7b	65	0	27644	0	0	0	0	0
	ORF8	65	0	27884	0	0	0	0	0
	N	65	65	28256	28256	4666(4535,4334,4215,0,0)	5345.46(5195.39,4965.12,4828.79,0.00,0.00)	4772(4639,4428,4307,0,0)	5466.90(5314.53,5072.80,4934.18,0.00,0.00)
	ORF10	65	0	29530	0	0	0	0	0
Patient4-day1	S	65	0	21552	0	0	0	0	0
	ORF3a	69	0	25385	0	0	0	0	0
	E	69	0	26237	0	0	0	0	0
	M	65	0	26469	0	0	0	0	0
	ORF6	69	69	27041	27041	550(532,531,514,0,0)	12240.72(11840.11,11817.86,11439.51,0.00,0.00)	556(538,537,520,0,0)	12374.25(11973.65,11951.39,11573.04,0.00,0.00)
	ORF7a	69	0	27388	0	0	0	0	0
	ORF7b	65	0	27644	0	0	0	0	0
	ORF8	65	0	27884	0	0	0	0	0
	N	65	65	28256	28256	7(7,6,6,0,0)	155.79(155.79,133.54,133.54,0.00,0.00)	8(8,7,7,0,0)	178.05(178.05,155.79,155.79,0.00,0.00)
	ORF10	65	0	29530	0	0	0	0	0
Patient5-day1	S	65	0	21552	0	0	0	0	0
	ORF3a	69	0	25385	0	0	0	0	0
	E	69	69	26237	26237	1(1,1,1,0,0)	6.50(6.50,6.50,6.50,0.00,0.00)	1(1,1,1,0,0)	6.50(6.50,6.50,6.50,0.00,0.00)
	M	65	0	26469	0	0	0	0	0
	ORF6	69	0	27041	0	0	0	0	0
	ORF7a	69	0	27388	0	0	0	0	0
	ORF7b	65	0	27644	0	0	0	0	0
	ORF8	65	0	27884	0	0	0	0	0
	N	65	65	28256	28256	3635(3513,3451,3336,0,0)	23635.82(22842.54,22439.40,21691.64,0.00,0.00)	3722(3600,3532,3417,0,0)	24201.52(23408.24,22966.08,22218.32,0.00,0.00)
	ORF10	65	0	29530	0	0	0	0	0
Patient6-day1	S	65	65	21552	21552	383(353,175,161,0,0)	289.84(267.14,132.43,121.84,0.00,0.00)	384(354,175,161,0,0)	290.59(267.89,132.43,121.84,0.00,0.00)
	ORF3a	69	69	25385	25385	59(57,3,3,0,0)	44.65(43.14,2.27,2.27,0.00,0.00)	62(60,3,3,0,0)	46.92(45.41,2.27,2.27,0.00,0.00)
	E	69	69	26237	26237	210(188,33,32,0,0)	158.92(142.27,24.97,24.22,0.00,0.00)	212(190,34,33,0,0)	160.43(143.78,25.73,24.97,0.00,0.00)
	M	65	65	26469	26469	1195(1107,213,196,0,0)	904.32(837.73,161.19,148.32,0.00,0.00)	1226(1136,221,204,0,0)	927.78(859.68,167.24,154.38,0.00,0.00)
	ORF6	69	69	27041	27041	770(708,728,668,0,0)	582.70(535.78,550.92,505.51,0.00,0.00)	785(719,741,677,0,0)	594.05(544.11,560.76,512.32,0.00,0.00)
	ORF7a	69	69	27388	27388	3(3,0,0,0,0)	2.27(2.27,0.00,0.00,0.00,0.00)	3(3,0,0,0,0)	2.27(2.27,0.00,0.00,0.00,0.00)
	ORF7b	65	0	27644	0	0	0	0	0
	ORF8	65	65	27884	27884	1(1,1,1,0,0)	0.76(0.76,0.76,0.76,0.00,0.00)	1(1,1,1,0,0)	0.76(0.76,0.76,0.76,0.00,0.00)
	N	65	65	28256	28256	7004(6449,6508,5994,0,0)	5300.32(4880.32,4924.97,4536.00,0.00,0.00)	7174(6615,6660,6142,0,0)	5428.97(5005.94,5040.00,4648.00,0.00,0.00)
	ORF10	65	0	29530	0	0	0	0	0
Patient6-day3	S	65	0	21552	0	0	0	0	0
	ORF3a	69	0	25385	0	0	0	0	0
	E	69	0	26237	0	0	0	0	0
	M	65	65	26469	26469	510(498,109,106,0,0)	5354.61(5228.62,1144.42,1112.92,0.00,0.00)	526(514,113,110,0,0)	5522.60(5396.61,1186.41,1154.92,0.00,0.00)
	ORF6	69	69	27041	27041	182(178,165,161,0,0)	1910.86(1868.86,1732.37,1690.38,0.00,0.00)	184(180,167,163,0,0)	1931.86(1889.86,1753.37,1711.38,0.00,0.00)
	ORF7a	69	0	27388	0	0	0	0	0
	ORF7b	65	0	27644	0	0	0	0	0
	ORF8	65	0	27884	0	0	0	0	0
	N	65	65	28256	28256	4(4,4,4,0,0)	42.00(42.00,42.00,42.00,0.00,0.00)	4(4,4,4,0,0)	42.00(42.00,42.00,42.00,0.00,0.00)
	ORF10	65	0	29530	0	0	0	0	0
Patient6-day9	S	65	0	21552	0	0	0	0	0
	ORF3a	69	0	25385	0	0	0	0	0
	E	69	0	26237	0	0	0	0	0
	M	65	65	26469	26469	2(2,0,0,0,0)	30.55(30.55,0.00,0.00,0.00,0.00)	2(2,0,0,0,0)	30.55(30.55,0.00,0.00,0.00,0.00)
	ORF6	69	0	27041	0	0	0	0	0
	ORF7a	69	0	27388	0	0	0	0	0
	ORF7b	65	0	27644	0	0	0	0	0
	ORF8	65	0	27884	0	0	0	0	0
	N	65	65	28256	28256	13(13,11,11,0,0)	198.60(198.60,168.04,168.04,0.00,0.00)	13(13,11,11,0,0)	198.60(198.60,168.04,168.04,0.00,0.00)
	ORF10	65	0	29530	0	0	0	0	0
Patient7-day1	S	65	65	21552	21552	737(710,333,324,0,0)	517.78(498.81,233.95,227.62,0.00,0.00)	740(712,335,325,0,0)	519.88(500.21,235.35,228.33,0.00,0.00)
	ORF3a	69	65	25385	25381	50(48,3,3,0,0)	35.13(33.72,2.11,2.11,0.00,0.00)	64(62,4,4,0,0)	44.96(43.56,2.81,2.81,0.00,0.00)
	E	69	69	26237	26237	425(407,82,81,0,0)	298.58(285.94,57.61,56.91,0.00,0.00)	434(416,84,83,0,0)	304.90(292.26,59.01,58.31,0.00,0.00)
	M	65	65	26469	26469	421(402,74,71,0,0)	295.77(282.42,51.99,49.88,0.00,0.00)	431(412,76,73,0,0)	302.80(289.45,53.39,51.29,0.00,0.00)
	ORF6	69	69	27041	27041	2(1,1,0,0,0)	1.41(0.70,0.70,0.00,0.00,0.00)	2(1,1,0,0,0)	1.41(0.70,0.70,0.00,0.00,0.00)
	ORF7a	69	69	27388	27388	1(1,0,0,0,0)	0.70(0.70,0.00,0.00,0.00,0.00)	2(2,1,1,0,0)	1.41(1.41,0.70,0.70,0.00,0.00)
	ORF7b	65	0	27644	0	0	0	0	0
	ORF8	65	0	27884	0	0	0	0	0
	N	65	65	28256	28256	7360(7093,6853,6599,0,0)	5170.74(4983.16,4814.55,4636.10,0.00,0.00)	7574(7294,7053,6787,0,0)	5321.08(5124.37,4955.05,4768.18,0.00,0.00)
	ORF10	65	0	29530	0	0	0	0	0
Patient7-day3	S	65	0	21552	0	0	0	0	0
	ORF3a	69	0	25385	0	0	0	0	0
	E	69	0	26237	0	0	0	0	0
	M	65	0	26469	0	0	0	0	0
	ORF6	69	69	27041	27041	0(0,0,0,0,0)	0.00(0.00,0.00,0.00,0.00,0.00)	0(0,0,0,0,0)	0.00(0.00,0.00,0.00,0.00,0.00)
	ORF7a	69	0	27388	0	0	0	0	0
	ORF7b	65	0	27644	0	0	0	0	0
	ORF8	65	0	27884	0	0	0	0	0
	N	65	65	28256	28256	4395(4275,4127,4017,0,0)	102418.90(99622.48,96173.56,93610.18,0.00,0.00)	4500(4374,4225,4110,0,0)	104865.77(101929.53,98457.31,95777.40,0.00,0.00)
	ORF10	65	0	29530	0	0	0	0	0
Patient7-day5	S	65	0	21552	0	0	0	0	0
	ORF3a	69	0	25385	0	0	0	0	0
	E	69	69	26237	26237	1(1,0,0,0,0)	49.89(49.89,0.00,0.00,0.00,0.00)	1(1,0,0,0,0)	49.89(49.89,0.00,0.00,0.00,0.00)
	M	65	0	26469	0	0	0	0	0
	ORF6	69	0	27041	0	0	0	0	0
	ORF7a	69	0	27388	0	0	0	0	0
	ORF7b	65	0	27644	0	0	0	0	0
	ORF8	65	0	27884	0	0	0	0	0
	N	65	65	28256	28256	2612(2531,2487,2410,0,0)	130300.31(126259.60,124064.65,120223.49,0.00,0.00)	2685(2603,2553,2475,0,0)	133941.93(129851.34,127357.08,123466.03,0.00,0.00)
	ORF10	65	0	29530	0	0	0	0	0
Patient7-day7	S	65	0	21552	0	0	0	0	0
	ORF3a	69	0	25385	0	0	0	0	0
	E	69	0	26237	0	0	0	0	0
	M	65	65	26469	26469	2(1,0,0,0,0)	26.36(13.18,0.00,0.00,0.00,0.00)	2(1,0,0,0,0)	26.36(13.18,0.00,0.00,0.00,0.00)
	ORF6	69	0	27041	0	0	0	0	0
	ORF7a	69	0	27388	0	0	0	0	0
	ORF7b	65	0	27644	0	0	0	0	0
	ORF8	65	0	27884	0	0	0	0	0
	N	65	65	28256	28256	4468(4337,4239,4115,0,0)	58878.57(57152.27,55860.84,54226.79,0.00,0.00)	4579(4445,4346,4219,0,0)	60341.31(58575.48,57270.87,55597.29,0.00,0.00)
	ORF10	65	0	29530	0	0	0	0	0
Patient8-day1	S	65	0	21552	0	0	0	0	0
	ORF3a	69	0	25385	0	0	0	0	0
	E	69	0	26237	0	0	0	0	0
	M	65	65	26469	26469	181(179,25,24,0,0)	1514.25(1497.52,209.15,200.78,0.00,0.00)	186(184,27,26,0,0)	1556.08(1539.35,225.88,217.52,0.00,0.00)
	ORF6	69	0	27041	0	0	0	0	0
	ORF7a	69	0	27388	0	0	0	0	0
	ORF7b	65	0	27644	0	0	0	0	0
	ORF8	65	0	27884	0	0	0	0	0
	N	65	65	28256	28256	2(2,2,2,0,0)	16.73(16.73,16.73,16.73,0.00,0.00)	2(2,2,2,0,0)	16.73(16.73,16.73,16.73,0.00,0.00)
	ORF10	65	0	29530	0	0	0	0	0
Patient8-day3	S	65	65	21552	21552	1(1,0,0,0,0)	13.76(13.76,0.00,0.00,0.00,0.00)	1(1,0,0,0,0)	13.76(13.76,0.00,0.00,0.00,0.00)
	ORF3a	69	0	25385	0	0	0	0	0
	E	69	0	26237	0	0	0	0	0
	M	65	65	26469	26469	1(1,0,0,0,0)	13.76(13.76,0.00,0.00,0.00,0.00)	1(1,0,0,0,0)	13.76(13.76,0.00,0.00,0.00,0.00)
	ORF6	69	69	27041	27041	1(0,1,0,0,0)	13.76(0.00,13.76,0.00,0.00,0.00)	1(0,1,0,0,0)	13.76(0.00,13.76,0.00,0.00,0.00)
	ORF7a	69	0	27388	0	0	0	0	0
	ORF7b	65	0	27644	0	0	0	0	0
	ORF8	65	0	27884	0	0	0	0	0
	N	65	65	28256	28256	2(2,2,2,0,0)	27.52(27.52,27.52,27.52,0.00,0.00)	2(2,2,2,0,0)	27.52(27.52,27.52,27.52,0.00,0.00)
	ORF10	65	0	29530	0	0	0	0	0
Patient8-day9	S	65	65	21552	21552	322(312,169,167,0,0)	2928.47(2837.52,1536.99,1518.80,0.00,0.00)	322(312,169,167,0,0)	2928.47(2837.52,1536.99,1518.80,0.00,0.00)
	ORF3a	69	0	25385	0	0	0	0	0
	E	69	0	26237	0	0	0	0	0
	M	65	0	26469	0	0	0	0	0
	ORF6	69	0	27041	0	0	0	0	0
	ORF7a	69	0	27388	0	0	0	0	0
	ORF7b	65	0	27644	0	0	0	0	0
	ORF8	65	0	27884	0	0	0	0	0
	N	65	65	28256	28256	4373(4213,4186,4033,0,0)	39770.82(38315.67,38070.12,36678.64,0.00,0.00)	4472(4309,4283,4127,0,0)	40671.18(39188.76,38952.30,37533.54,0.00,0.00)
	ORF10	65	0	29530	0	0	0	0	0
The numbers in the bracket are (reads with left primers, reads with right primers, reads with both primers, same junction on paired reads with at least a primer).
Normalized count=(Read count/Total number of read mapped on reference genome)*1000000.
Total number of read mapped on reference genome is 9639, 1095598, 872890, 44932, 153792, 1321429, 95245, 65459, 1423395, 42912, 20046, 75885, 119531, 72674 and 109955 excluding the mapped reads unpaired, not primary alignment and supplementary alignment.
“ref_leader_end” and “peak_leader_end” point to the reference position of the end of leader and the position of the end of leader identified in the most common reads (peak count) on the reference genome, and “ref_TRS_start” and “peak_TRS_start” refer to the reference position of the start of TRS and the position of the start of TRS identified in the most common reads (peak count) on the reference…

### Sheet: novel
	subgenome	leader_end	TRS_start	nb_count	normalized_count
Patient1-day1
Patient2-day1
Patient3-day1
Patient4-day1
Patient5-day1
Patient6-day1	1	74	21055	19(19,18,18,0,0)	14.38(14.38,13.62,13.62,0.00,0.00)
Patient6-day3
Patient6-day9
Patient7-day1	1	65	5080	200(192,180,172,0,0)	140.51(134.89,126.46,120.84,0.00,0.00)
Patient7-day3
Patient7-day5
Patient7-day7
Patient8-day1
Patient8-day3
Patient8-day9
The numbers in the bracket are (reads with left primers, reads with right primers, reads with both primers, same junction on paired reads with at least a primer).
Normalized count=(Read count/Total number of read mapped on reference genome)*1000000.
Total number of read mapped on reference genome is 9639, 1095598, 872890, 44932, 153792, 1321429, 95245, 65459, 1423395, 42912, 20046, 75885, 119531, 72674 and 109955 excluding the mapped reads unpaired, not primary alignment and supplementary alignment.
“leader_end” and “TRS_start” refer to the position of the end of leader and the position of the start of TRS identified in the reads >10.

### Sheet: details_novel
	subgenome	leader_end	TRS_start	ACGAAC	ATG_postion	known_ATG	20_leader_seq	TRS_seq	first_orf_aa
Patient1-day1
Patient2-day1
Patient3-day1
Patient4-day1
Patient5-day1
Patient6-day1	1	74	21055	no	21071	-	AGATCTGTTCTCTAAACGAA	GACCCTAAGACTAAAA	MLQKKMTLKRVFSLTFVGLYNKS*
Patient6-day3
Patient6-day9
Patient7-day1	1	65	5080	no	5103	-	ATCTCTTGTAGATCTGTTCT	TAAAATAAAACCTCATAATTCAC	MKVKHFMFYLMMTLYVLRLLSTTTQLILVFWVGTCQH*
Patient7-day3
Patient7-day5
Patient7-day7
Patient8-day1
Patient8-day3
Patient8-day9
“peak_leader” and “peak_TRS_start” point to the leader-TRS junctions in sheet "novel", “ACGAAC” indicates if there is a ACGAAC sequences in the “TRS_seq” (TRS sequences), “20_leader_seq” refers to the 20 sequences before the end of the leader, “AUG_postion” and “first_orf_aa” refer to the first AUG position and translated orf of the sgmRNA, and “known_ATG” indicates if the first AUG position is t…
