## Supplementary Table 11 for "Identification and quantification of SARS-CoV-2 leader subgenomic mRNA gene junctions in nasopharyngeal samples shows phasic transcription in animal models of COVID-19 and dysregulation at later time points that can also be identified in humans"

### Sheet: Sheet1
subgenome	peak_leader_end	peak_TRS_start	ACGAAC	ATG_postion	known_ATG	20_leader_seq	TRS_seq	first_orf_aa
Shared by all	48	26443	yes	26523	M	AAACCAACCAACTTTCGATC	TCTTCTAGAGTTCCTGATCTTCTGGTCTAAACGAACTAAATATTATATTAGTTTTTCTGTTTGGAACTTTAATTTTAGCC	MADSNGTITVEELKKLLEQWNLVIGFLFLTWICLLQFAYANRNRFLYIIKLIFLWLLWPVTLACFVLAAVYRINWITGGIAIAMACLVGLMWLSYFIASFRLFARTRSMWSFNPETNILLNVPLHGTILTRPLLESELVIGAVILRGHLRIAGHHLGRCDIKDLPKEITVATSRTLSYYKLGASQRVAGDSGFAAYSRYRIGNYKLNTDHSSSSDNIALLVQ*
	74	21058	no	21071	-	AGATCTGTTCTCTAAACGAA	CCTAAGACTAAAA	MLQKKMTLKRVFSLTFVGLYNKS*
	75	26486	no	26523	M	GATCTGTTCTCTAAACGAAC	TATATTAGTTTTTCTGTTTGGAACTTTAATTTTAGCC	MADSNGTITVEELKKLLEQWNLVIGFLFLTWICLLQFAYANRNRFLYIIKLIFLWLLWPVTLACFVLAAVYRINWITGGIAIAMACLVGLMWLSYFIASFRLFARTRSMWSFNPETNILLNVPLHGTILTRPLLESELVIGAVILRGHLRIAGHHLGRCDIKDLPKEITVATSRTLSYYKLGASQRVAGDSGFAAYSRYRIGNYKLNTDHSSSSDNIALLVQ*
	63	5785	no	5859	-	CGATCTCTTGTAGATCTGTT	TTCTAAAGAAACTTTGTATTGCATAGACGGTGCTTTACTTACAAAGTCCTCAGAATACAAAGGTCCTATTACGG	MFSTKKTVTQQP*
	68	4580	no	4590	-	TCTTGTAGATCTGTTCTCTA	AACGATCTAA	MKLLLQCHLAM*
Shared by monkeys	58	26917	yes	27202	ORF6	ACTTTCGATCTCTTGTAGAT	CGCTTCTAGAAAGTGAACTCGTAATCGGAGCTGTGATCCTTCGTGGACATCTTCGTATTGCTGGACACCATCTAGGACGCTGTGACATCAAGGACCTGCCTAAAGAAATCACTGTTGCTACATCACGAACGCTTTCTTATTACAAATTGGGAGCTTCGCAGCGTGTAGCAGGTGACTCAGGTTTTGCTGCATACAGTCGCTACAGGATTGGCAACTATAAATTAAACACAGACCATTCCAGTAGCAGTGACAATATTGCTTTGCTTGTACAGTAAGTGACAACAG	MFHLVDFQVTIAEILLIIMRTFKVSIWNLDYIINLIIKNLSKSLTENKYSQLDEEQPMEID*
	69	19112	no	19148	-	CTTGTAGATCTGTTCTCTAA	ACAAAGCTTATAAAATAGAAGAATTATTCTATTCTT	MPHILTNSQMVYAYFGIAMSIDILLIPLFVDLTLECYLTLTCLVVMVAVCM*
	70	14372	no	14381	-	TTGTAGATCTGTTCTCTAAA	CAAACTTTA	MFYSLQCSHLQVLDH*
	62	3808	no	3813	-	TCGATCTCTTGTAGATCTGT	TCTCT	MTNLFQAFWK*
	63	23922	no	24051	-	CGATCTCTTGTAGATCTGTT	AAATTTACAAAACACCACCAATTAAAGATTTTGGTGGTTTTAATTTTTCACAAATATTACCAGATCCATCAAAACCAAGCAAGAGGTCATTTATTGAAGATCTACTTTTCAACAAAGTGACACTTGCAG	MLASSNNMVIALVILLLETSFVHKSLTALLFCHLCSQMK*
	67	22503	no	22614	-	CTCTTGTAGATCTGTTCTCT	AAACTTCTAACTTTAGAGTCCAACCAACAGAATCTATTGTTAGATTTCCTAATATTACAAACTTGTGCCCTTTTGGTGAAGTTTTTAACGCCACCAGATTTGCATCTGTTT	MLGTGRESATVLLIILSYIIPHHFPLLSVMECLLLN*
	58	29871	-	-	-	-	-	-
